# Integrative and comparative genomic analyses of mammalian macrophage responses to intracellular mycobacterial pathogens

**DOI:** 10.1101/2023.07.14.549042

**Authors:** Thomas J. Hall, Gillian P. McHugo, Michael P. Mullen, James A. Ward, Kate E. Killick, John A. Browne, Stephen V. Gordon, David E. MacHugh

## Abstract

*Mycobacterium tuberculosis*, the causative agent of human tuberculosis (hTB), is currently classed as the thirteenth leading cause of death worldwide. *Mycobacterium bovis*, a close evolutionary relative of *M. tuberculosis*, causes bovine tuberculosis (bTB) and is one of the most damaging infectious diseases to livestock agriculture. Previous studies have shown that the pathogenesis of bTB disease is comparable to hTB disease, and that the bovine and human alveolar macrophage (bAM and hAM, respectively) transcriptomes are extensively reprogrammed in response to infection with these intracellular mycobacterial pathogens. However, although *M. bovis* and *M. tuberculosis* share over 99% identity at the genome level, the innate immune responses to these pathogens have been shown to be different in human or cattle hosts.

In this study, a multi-omics integrative approach was applied to encompass functional genomics and GWAS data sets across the two primary hosts (*Bos taurus* and *Homo sapiens*) and both pathogens (*M. bovis* and *M. tuberculosis*). Four different experimental infection groups were used, each with parallel non-infected control cells: 1) bAM infected with *M. bovis*, 2) bAM infected with *M. tuberculosis*, 3) hAM infected with *M. tuberculosis*, and 4) human monocyte-derived macrophages (hMDM) infected with *M. tuberculosis*. RNA-seq data from these experiments 24 hours post-infection (24 hpi) was analysed using three separate computational pipelines: 1) differentially expressed genes, 2) differential gene expression interaction networks, and 3) combined pathway analysis. The results of these analyses were then integrated with high-resolution bovine and human GWAS data sets to detect novel quantitative trait loci (QTLs) for resistance to mycobacterial infection and resilience to disease. Results from this study revealed common and unique response macrophage pathways for both pathogens and identified 32 genes (12 bovine and 20 human) significantly enriched for SNPs associated with disease resistance, the majority of which encode key components of the NF-κB signalling pathway and that also drive formation of the granuloma.
