## Supplementary Information File 10 for "Integrative and comparative genomic analyses of mammalian macrophage responses to intracellular mycobacterial pathogens"

### Sheet: Contents
Integrative and comparative genomic analyses of mammalian macrophage responses to intracellular mycobacterial pathogens
Thomas J. Hall, Gillian P. McHugo, Michael P. Mullen, James A. Ward, Kate E. Killick, Siobhán C. Ring, Donagh P. Berry, John A. Browne, Stephen V. Gordon, David E. MacHugh *
* Corresponding author: David E. MacHugh
Corresponding author email address:				david.machugh@ucd.ie
Supplementary Information File 10: Human GWAS data integration
Worksheet 1		Human GWAS integration results for hAMs infected with M. tuberculosis
Worksheet 2		Significant SNPs from GWAS integration for hAMs infected with M. tuberculosis
Worksheet 3		Human GWAS integration results for hMDMs infected with M. tuberculosis
Worksheet 4		Significant SNPs from GWAS integration for hMDMs infected with M. tuberculosis

### Sheet: 1) hAM-MT integration results 
Set number	Input gene set: full description	Gene set code	Genomic range (kb)	Total no. of SNPs	SNPs from original GWAS analysis (Padj. < 0.10)	SNPs from gwinteR analysis (Padj. < 0.10)	Permuted P value for gwinteR SNP results (null distribution comparison)	Mean no. SNPs - gwinteR analysis (2500 random SNP sets, Padj. < 0.10)
1	Differentially expressed gene (DEG) set GWAS	DEG-hAM-MT	0	50426	0	24	0	2.3904
1	Differentially expressed gene (DEG) set GWAS	DEG-hAM-MT	10	66953	0	22	0	3.0968
1	Differentially expressed gene (DEG) set GWAS	DEG-hAM-MT	100	204691	1	1	0.95	7.5696
1	Differentially expressed gene (DEG) set GWAS	DEG-hAM-MT	20	83607	0	21	0.0004	3.6368
1	Differentially expressed gene (DEG) set GWAS	DEG-hAM-MT	30	99736	0	17	0.004	4.1068
1	Differentially expressed gene (DEG) set GWAS	DEG-hAM-MT	40	115326	0	17	0.0032	4.602
1	Differentially expressed gene (DEG) set GWAS	DEG-hAM-MT	50	130267	0	17	0.0116	5.1784
1	Differentially expressed gene (DEG) set GWAS	DEG-hAM-MT	60	145401	0	17	0.0148	5.5932
1	Differentially expressed gene (DEG) set GWAS	DEG-hAM-MT	70	160201	0	19	0.0132	6.2196
1	Differentially expressed gene (DEG) set GWAS	DEG-hAM-MT	80	175071	0	0	1	6.6068
1	Differentially expressed gene (DEG) set GWAS	DEG-hAM-MT	90	189936	1	1	0.946	7.2848
2	Differential expression network (DEN) gene set GWAS input	DEN-hAM-MT	0	40234	0	0	1	2.0636
2	Differential expression network (DEN) gene set GWAS input	DEN-hAM-MT	10	57021	0	0	1	2.7088
2	Differential expression network (DEN) gene set GWAS input	DEN-hAM-MT	100	192265	8	21	0.0108	7.32
2	Differential expression network (DEN) gene set GWAS input	DEN-hAM-MT	20	73194	0	0	1	3.2876
2	Differential expression network (DEN) gene set GWAS input	DEN-hAM-MT	30	88635	0	0	1	3.8084
2	Differential expression network (DEN) gene set GWAS input	DEN-hAM-MT	40	104296	2	1	0.878	4.2924
2	Differential expression network (DEN) gene set GWAS input	DEN-hAM-MT	50	119086	2	1	0.9008	4.778
2	Differential expression network (DEN) gene set GWAS input	DEN-hAM-MT	60	134018	7	7	0.3308	5.302
2	Differential expression network (DEN) gene set GWAS input	DEN-hAM-MT	70	148624	7	10	0.1492	5.994
2	Differential expression network (DEN) gene set GWAS input	DEN-hAM-MT	80	163498	7	18	0.0168	6.21
2	Differential expression network (DEN) gene set GWAS input	DEN-hAM-MT	90	177661	8	8	0.3876	6.7636
3	Combined pathway analysis (CPA) gene set GWAS input	CPA-hAM-MT	0	82680	6	8	0.1144	3.6964
3	Combined pathway analysis (CPA) gene set GWAS input	CPA-hAM-MT	10	118612	7	9	0.1208	4.6216
3	Combined pathway analysis (CPA) gene set GWAS input	CPA-hAM-MT	100	383412	11	11	0.726	13.7648
3	Combined pathway analysis (CPA) gene set GWAS input	CPA-hAM-MT	20	152096	11	14	0.0412	5.7664
3	Combined pathway analysis (CPA) gene set GWAS input	CPA-hAM-MT	30	183631	11	16	0.038	6.928
3	Combined pathway analysis (CPA) gene set GWAS input	CPA-hAM-MT	40	213984	11	17	0.0412	7.9824
3	Combined pathway analysis (CPA) gene set GWAS input	CPA-hAM-MT	50	243449	11	14	0.1656	9.1392
3	Combined pathway analysis (CPA) gene set GWAS input	CPA-hAM-MT	60	271996	11	13	0.314	10.0868
3	Combined pathway analysis (CPA) gene set GWAS input	CPA-hAM-MT	70	299695	11	11	0.558	11.11
3	Combined pathway analysis (CPA) gene set GWAS input	CPA-hAM-MT	80	328010	11	11	0.6092	11.9412
3	Combined pathway analysis (CPA) gene set GWAS input	CPA-hAM-MT	90	355731	11	11	0.684	12.9188
4	Ingenuity Pathway Analysis (IPA) gene set GWAS input	IPA-hAM-MT	0	27182	0	0	1	1.62
4	Ingenuity Pathway Analysis (IPA) gene set GWAS input	IPA-hAM-MT	10	39639	0	0	1	2.0964
4	Ingenuity Pathway Analysis (IPA) gene set GWAS input	IPA-hAM-MT	100	139071	0	0	1	5.4932
4	Ingenuity Pathway Analysis (IPA) gene set GWAS input	IPA-hAM-MT	20	51344	0	0	1	2.4412
4	Ingenuity Pathway Analysis (IPA) gene set GWAS input	IPA-hAM-MT	30	62727	0	0	1	2.8768
4	Ingenuity Pathway Analysis (IPA) gene set GWAS input	IPA-hAM-MT	40	73926	0	0	1	3.2396
4	Ingenuity Pathway Analysis (IPA) gene set GWAS input	IPA-hAM-MT	50	85123	0	0	1	3.7348
4	Ingenuity Pathway Analysis (IPA) gene set GWAS input	IPA-hAM-MT	60	96086	0	0	1	4.0424
4	Ingenuity Pathway Analysis (IPA) gene set GWAS input	IPA-hAM-MT	70	106837	0	0	1	4.4244
4	Ingenuity Pathway Analysis (IPA) gene set GWAS input	IPA-hAM-MT	80	117858	0	0	1	4.758
4	Ingenuity Pathway Analysis (IPA) gene set GWAS input	IPA-hAM-MT	90	128324	0	0	1	5.1068
5	100 sets of 250 random genes used for GWAS integration (RAN)	RAN	0	52408	3	0	0.5417	2.53314
5	100 sets of 250 random genes used for GWAS integration (RAN)	RAN	10	67325	3	0	0.5524	3.04979
5	100 sets of 250 random genes used for GWAS integration (RAN)	RAN	100	198850	4	0	0.5641	3.56701
5	100 sets of 250 random genes used for GWAS integration (RAN)	RAN	20	82195	4	0	0.5748	4.0393
5	100 sets of 250 random genes used for GWAS integration (RAN)	RAN	30	96979	5	0	0.5623	4.56935
5	100 sets of 250 random genes used for GWAS integration (RAN)	RAN	40	111711	5	0	0.5378	5.04989
5	100 sets of 250 random genes used for GWAS integration (RAN)	RAN	50	126536	6	0	0.5465	5.54065
5	100 sets of 250 random genes used for GWAS integration (RAN)	RAN	60	140981	6	0	0.5792	6.03502
5	100 sets of 250 random genes used for GWAS integration (RAN)	RAN	70	155492	7	0	0.5763	6.51051
5	100 sets of 250 random genes used for GWAS integration (RAN)	RAN	80	169983	7	0	0.5732	6.98076
5	100 sets of 250 random genes used for GWAS integration (RAN)	RAN	90	184445	8	0	0.5668	7.49788
								Note: Blue shading indicates mean values across 100 sets of 250 random genes; green shading indicates median values across 100 sets of 250 random genes.

### Sheet: 2) hAM-MT significant SNPs
SNP RSID code	Gene set code	Distance from Gene	Original GWAS P-value	Original GWAS q-value	New GWAS integration q-value	Pperm. for gwinteR SNP results (null distribution comparison)	Genomic range (kb)	Chromosome of SNP	SNP Position	Reference allele	Alternative allele	Human NCBI gene ID of gene SNP in proximity to/within	Gene symbol	Human gene Ensembl ID	Description	Start position	End position	Strand	Log2FC bAM-MB	Padj. bAM-MB	Log2FC bAM-MT	Padj. bAM-MT	Log2FC hAM-MT	Padj. hAM-MT	Log2FC hMDM-MT	Padj. hMDM-MT
rs111641479	CPA	0	6.72e-07	0.0503591	0.0239834	0.0412	20KB	1	67827691	C	A	55970	GNG12	ENSG00000172380	Guanine nucleotide-binding protein 12	67701475	67833467	-1	0.30817	0.184782	0.159918	0.589943	-0.122347	0.683844	-1.00025	0.0187035
rs11209052	CPA	0	6.69e-06	0.151729	0.0727138	0.0412	20KB	1	67807734	C	T	55970	GNG12	ENSG00000172380	Guanine nucleotide-binding protein 13	67701475	67833467	-1	0.30817	0.184782	0.159918	0.589943	-0.122347	0.683844	-1.00025	0.0187035
rs12082554	CPA	0	2.61e-06	0.0834936	0.0386849	0.0412	20KB	1	67790286	G	A	55970	GNG12	ENSG00000172380	Guanine nucleotide-binding protein 14	67701475	67833467	-1	0.30817	0.184782	0.159918	0.589943	-0.122347	0.683844	-1.00025	0.0187035
rs12091981	CPA	0	2.28e-06	0.0808489	0.0386849	0.0412	20KB	1	67832057	C	G	55970	GNG12	ENSG00000172380	Guanine nucleotide-binding protein 15	67701475	67833467	-1	0.30817	0.184782	0.159918	0.589943	-0.122347	0.683844	-1.00025	0.0187035
rs17129946	CPA	18355	2.64e-06	0.0836479	0.0386849	0.0412	20KB	1	67851822	G	A	55970	GNG12	ENSG00000172380	Guanine nucleotide-binding protein 16	67701475	67833467	-1	0.30817	0.184782	0.159918	0.589943	-0.122347	0.683844	-1.00025	0.0187035
rs17425666	CPA	0	6.27e-06	0.145759	0.0727138	0.0412	20KB	1	67828960	C	T	55970	GNG12	ENSG00000172380	Guanine nucleotide-binding protein 17	67701475	67833467	-1	0.30817	0.184782	0.159918	0.589943	-0.122347	0.683844	-1.00025	0.0187035
rs183892675	CPA	-12851	8.56e-08	0.0136854	0.0130191	0.0412	20KB	1	173170880	T	C	7292	TNFSF4	ENSG00000117586	Tumor Necrosis Factor Ligand Superfamily Member 4	173183731	173207331	-1	0.260533	0.81426	0.0405328	0.9758	NA	NA	NA	NA
rs28775933	CPA	16339	2.8e-06	0.0849892	0.0386849	0.0412	20KB	1	67849806	C	G	55970	GNG12	ENSG00000172380	Guanine nucleotide-binding protein 14	67701475	67833467	-1	0.30817	0.184782	0.159918	0.589943	-0.122347	0.683844	-1.00025	0.0187035
rs61603179	CPA	19334	2.28e-06	0.0808489	0.0386849	0.0412	20KB	1	67852801	C	G	55970	GNG12	ENSG00000172380	Guanine nucleotide-binding protein 15	67701475	67833467	-1	0.30817	0.184782	0.159918	0.589943	-0.122347	0.683844	-1.00025	0.0187035
rs17129981	CPA	26623	7.57e-06	0.162068	0.0868471	0.038	30KB	1	67860090	C	T	55970	GNG12	ENSG00000172380	Guanine nucleotide-binding protein 16	67701475	67833467	-1	0.30817	0.184782	0.159918	0.589943	-0.122347	0.683844	-1.00025	0.0187035
rs78293080	CPA	25959	4.32e-06	0.113719	0.0622368	0.038	30KB	1	67859426	C	G	55970	GNG12	ENSG00000172380	Guanine nucleotide-binding protein 17	67701475	67833467	-1	0.30817	0.184782	0.159918	0.589943	-0.122347	0.683844	-1.00025	0.0187035
rs11209065	CPA	33370	5.34e-06	0.128481	0.081612	0.0412	40KB	1	67866837	G	T	55970	GNG12	ENSG00000172380	Guanine nucleotide-binding protein 18	67701475	67833467	-1	0.30817	0.184782	0.159918	0.589943	-0.122347	0.683844	-1.00025	0.0187035
rs139718572	DEG	0	7.92e-06	0.162728	0.0346931	0	0KB	2	222516395	G	C	130367	SGPP2	NA	sphingosine-1-phosphate phosphatase 2 [Source:HGNC Symbol;Acc:HGNC:19953]	222424543	222562621	1	NA	NA	NA	NA	1.11272	0.0387765	4.57071	2.95e-23
rs143037994	DEG	0	1.01e-05	0.173787	0.0346931	0	0KB	2	222486828	C	A	130367	SGPP2	NA	sphingosine-1-phosphate phosphatase 2 [Source:HGNC Symbol;Acc:HGNC:19953]	222424543	222562621	1	NA	NA	NA	NA	1.11272	0.0387765	4.57071	2.95e-23
rs143198638	DEG	0	7.9e-06	0.162728	0.0346931	0	0KB	2	222513386	C	T	130367	SGPP2	NA	sphingosine-1-phosphate phosphatase 2 [Source:HGNC Symbol;Acc:HGNC:19953]	222424543	222562621	1	NA	NA	NA	NA	1.11272	0.0387765	4.57071	2.95e-23
rs144416024	DEG	0	8e-06	0.162728	0.0346931	0	0KB	2	222515587	A	G	130367	SGPP2	NA	sphingosine-1-phosphate phosphatase 2 [Source:HGNC Symbol;Acc:HGNC:19953]	222424543	222562621	1	NA	NA	NA	NA	1.11272	0.0387765	4.57071	2.95e-23
rs145897078	DEG	0	4.47e-06	0.114836	0.0346931	0	0KB	2	222517837	C	A	130367	SGPP2	NA	sphingosine-1-phosphate phosphatase 2 [Source:HGNC Symbol;Acc:HGNC:19953]	222424543	222562621	1	NA	NA	NA	NA	1.11272	0.0387765	4.57071	2.95e-23
rs146370069	DEG	0	8.25e-06	0.162728	0.0346931	0	0KB	2	222518989	A	G	130367	SGPP2	NA	sphingosine-1-phosphate phosphatase 2 [Source:HGNC Symbol;Acc:HGNC:19953]	222424543	222562621	1	NA	NA	NA	NA	1.11272	0.0387765	4.57071	2.95e-23
rs146816128	DEG	0	2.73e-05	0.264755	0.0656066	0	0KB	2	222500090	G	A	130367	SGPP2	NA	sphingosine-1-phosphate phosphatase 2 [Source:HGNC Symbol;Acc:HGNC:19953]	222424543	222562621	1	NA	NA	NA	NA	1.11272	0.0387765	4.57071	2.95e-23
rs147546607	DEG	0	8.34e-06	0.162728	0.0346931	0	0KB	2	222507884	C	G	130367	SGPP2	NA	sphingosine-1-phosphate phosphatase 2 [Source:HGNC Symbol;Acc:HGNC:19953]	222424543	222562621	1	NA	NA	NA	NA	1.11272	0.0387765	4.57071	2.95e-23
rs148768215	DEG	0	7.75e-06	0.162728	0.0346931	0	0KB	2	222515870	T	A	130367	SGPP2	NA	sphingosine-1-phosphate phosphatase 2 [Source:HGNC Symbol;Acc:HGNC:19953]	222424543	222562621	1	NA	NA	NA	NA	1.11272	0.0387765	4.57071	2.95e-23
rs149397167	DEG	0	8.35e-06	0.162728	0.0346931	0	0KB	2	222518938	G	A	130367	SGPP2	NA	sphingosine-1-phosphate phosphatase 2 [Source:HGNC Symbol;Acc:HGNC:19953]	222424543	222562621	1	NA	NA	NA	NA	1.11272	0.0387765	4.57071	2.95e-23
rs149573088	DEG	0	9.58e-06	0.171123	0.0346931	0	0KB	2	222501227	C	G	130367	SGPP2	NA	sphingosine-1-phosphate phosphatase 2 [Source:HGNC Symbol;Acc:HGNC:19953]	222424543	222562621	1	NA	NA	NA	NA	1.11272	0.0387765	4.57071	2.95e-23
rs150261116	DEG	0	8.32e-06	0.162728	0.0346931	0	0KB	2	222518526	C	T	130367	SGPP2	NA	sphingosine-1-phosphate phosphatase 2 [Source:HGNC Symbol;Acc:HGNC:19953]	222424543	222562621	1	NA	NA	NA	NA	1.11272	0.0387765	4.57071	2.95e-23
rs183246582	DEG	0	1.11e-05	0.178001	0.0350524	0	0KB	2	222500611	A	G	130367	SGPP2	NA	sphingosine-1-phosphate phosphatase 2 [Source:HGNC Symbol;Acc:HGNC:19953]	222424543	222562621	1	NA	NA	NA	NA	1.11272	0.0387765	4.57071	2.95e-23
rs185834137	DEG	0	7.63e-06	0.162263	0.0346931	0	0KB	2	222513470	C	A	130367	SGPP2	NA	sphingosine-1-phosphate phosphatase 2 [Source:HGNC Symbol;Acc:HGNC:19953]	222424543	222562621	1	NA	NA	NA	NA	1.11272	0.0387765	4.57071	2.95e-23
rs187082306	DEG	0	4.05e-06	0.107368	0.0346931	0	0KB	2	222509035	G	A	130367	SGPP2	NA	sphingosine-1-phosphate phosphatase 2 [Source:HGNC Symbol;Acc:HGNC:19953]	222424543	222562621	1	NA	NA	NA	NA	1.11272	0.0387765	4.57071	2.95e-23
rs190095944	DEG	0	2.99e-05	0.274142	0.0685679	0	0KB	2	222494918	A	G	130367	SGPP2	NA	sphingosine-1-phosphate phosphatase 2 [Source:HGNC Symbol;Acc:HGNC:19953]	222424543	222562621	1	NA	NA	NA	NA	1.11272	0.0387765	4.57071	2.95e-23
rs190363356	DEG	0	1.03e-05	0.173868	0.0346931	0	0KB	2	222490753	G	A	130367	SGPP2	NA	sphingosine-1-phosphate phosphatase 2 [Source:HGNC Symbol;Acc:HGNC:19953]	222424543	222562621	1	NA	NA	NA	NA	1.11272	0.0387765	4.57071	2.95e-23
rs192728562	DEG	0	2.12e-05	0.237706	0.0570368	0	0KB	2	222497111	G	A	130367	SGPP2	NA	sphingosine-1-phosphate phosphatase 2 [Source:HGNC Symbol;Acc:HGNC:19953]	222424543	222562621	1	NA	NA	NA	NA	1.11272	0.0387765	4.57071	2.95e-23
rs370631620	DEG	0	4.62e-05	0.322341	0.097007	0	0KB	2	222485013	C	A	130367	SGPP2	NA	sphingosine-1-phosphate phosphatase 2 [Source:HGNC Symbol;Acc:HGNC:19953]	222424543	222562621	1	NA	NA	NA	NA	1.11272	0.0387765	4.57071	2.95e-23
rs558431887	DEG	0	4.51e-06	0.115086	0.0346931	0	0KB	2	222519085	T	A	130367	SGPP2	NA	sphingosine-1-phosphate phosphatase 2 [Source:HGNC Symbol;Acc:HGNC:19953]	222424543	222562621	1	NA	NA	NA	NA	1.11272	0.0387765	4.57071	2.95e-23
rs75459021	DEG	0	1.93e-05	0.228179	0.0570368	0	0KB	2	222504204	C	G	130367	SGPP2	NA	sphingosine-1-phosphate phosphatase 2 [Source:HGNC Symbol;Acc:HGNC:19953]	222424543	222562621	1	NA	NA	NA	NA	1.11272	0.0387765	4.57071	2.95e-23
rs75671957	DEG	0	2.23e-05	0.242564	0.0570368	0	0KB	2	222501810	C	T	130367	SGPP2	NA	sphingosine-1-phosphate phosphatase 2 [Source:HGNC Symbol;Acc:HGNC:19953]	222424543	222562621	1	NA	NA	NA	NA	1.11272	0.0387765	4.57071	2.95e-23
rs77385699	DEG	0	2.26e-05	0.244552	0.0570368	0	0KB	2	222501142	G	T	130367	SGPP2	NA	sphingosine-1-phosphate phosphatase 2 [Source:HGNC Symbol;Acc:HGNC:19953]	222424543	222562621	1	NA	NA	NA	NA	1.11272	0.0387765	4.57071	2.95e-23
rs73017504	DEN	-30967	6.41e-06	0.148348	0.0981009	0.0108	100KB	2	173849883	A	T	6670	SP3	ENSG00000172845	Sp3 transcription factor [Source:HGNC Symbol;Acc:HGNC:11208]	173880850	173965702	-1	-0.213239	0.0449029	-0.157204	0.203406	0.18978	0.856189	0.285498	0.743876
rs111519025	CPA	15421	4.41e-06	0.114395	0.0558446	0.0412	20KB	3	7756954	C	G	2917	GRM7	ENSG00000196277	glutamate metabotropic receptor 7 [Source:HGNC Symbol;Acc:HGNC:4599]	6770001	7741533	1	0.821048	0.443938	0.580133	0.649131	NA	NA	NA	NA
rs754648627	CPA	-9729	1.03e-06	0.062766	0.0261985	0.0412	20KB	4	77502024	C	T	10563	CXCL13	ENSG00000156234	C-X-C motif chemokine ligand 6 [Source:HGNC Symbol;Acc:HGNC:10643]	77511753	77611834	1	0.910047	0.732989	1.62365	0.538511	NA	NA	NA	NA
rs557204037	CPA	0	6.61e-07	0.0503591	0.0239834	0.0412	20KB	5	175690080	G	A	3274	HRH2	ENSG00000113749	histamine receptor H2 [Source:HGNC Symbol;Acc:HGNC:5183]	175658030	175710756	1	2.01845	0.0115782	1.62219	0.0733543	NA	NA	NA	NA
rs567532284	CPA	0	6.58e-07	0.0503591	0.0239834	0.0412	20KB	5	175673986	C	G	3274	HRH2	ENSG00000113749	histamine receptor H2 [Source:HGNC Symbol;Acc:HGNC:5183]	175658030	175710756	1	2.01845	0.0115782	1.62219	0.0733543	NA	NA	NA	NA
rs115672627	DEN	-53738	6.97e-07	0.0512151	0.0243061	0.0108	100KB	6	160648500	T	C	5340	PLG	ENSG00000122194	plasminogen [Source:HGNC Symbol;Acc:HGNC:9071]	160702238	160753315	1	NA	NA	NA	NA	NA	NA	NA	NA
rs138121869	DEN	-35004	6.65e-07	0.0503591	0.0243061	0.0108	100KB	6	160667234	C	T	5340	PLG	ENSG00000122194	plasminogen [Source:HGNC Symbol;Acc:HGNC:9071]	160702238	160753315	1	NA	NA	NA	NA	NA	NA	NA	NA
rs138667469	DEN	-55352	7.59e-07	0.0544291	0.0243061	0.0108	100KB	6	160646886	T	G	5340	PLG	ENSG00000122194	plasminogen [Source:HGNC Symbol;Acc:HGNC:9071]	160702238	160753315	1	NA	NA	NA	NA	NA	NA	NA	NA
rs76544796	DEN	-55727	6.6e-07	0.0503591	0.0243061	0.0108	100KB	6	160646511	T	C	5340	PLG	ENSG00000122194	plasminogen [Source:HGNC Symbol;Acc:HGNC:9071]	160702238	160753315	1	NA	NA	NA	NA	NA	NA	NA	NA
rs77263339	DEN	-33280	2.98e-06	0.0880513	0.0715202	0.0108	100KB	6	160668958	C	T	5340	PLG	ENSG00000122194	plasminogen [Source:HGNC Symbol;Acc:HGNC:9071]	160702238	160753315	1	NA	NA	NA	NA	NA	NA	NA	NA
rs78693327	DEN	-56677	6.31e-07	0.0503591	0.0243061	0.0108	100KB	6	160645561	G	A	5340	PLG	ENSG00000122194	plasminogen [Source:HGNC Symbol;Acc:HGNC:9071]	160702238	160753315	1	NA	NA	NA	NA	NA	NA	NA	NA
rs114528871	DEN	-93579	9.35e-06	0.169324	0.0981009	0.0108	100KB	10	70109256	C	T	5464	PPA1	ENSG00000180817	pyrophosphatase (inorganic) 1 [Source:HGNC Symbol;Acc:HGNC:9226]	70202835	70233911	-1	0.990811	0.00438307	0.92845	0.0146698	0.202376	0.563278	2.52816	1.6e-15
rs114879824	DEN	-70931	8.41e-06	0.162728	0.0981009	0.0108	100KB	10	70131904	G	A	5464	PPA1	ENSG00000180817	pyrophosphatase (inorganic) 1 [Source:HGNC Symbol;Acc:HGNC:9226]	70202835	70233911	-1	0.990811	0.00438307	0.92845	0.0146698	0.202376	0.563278	2.52816	1.6e-15
rs115110981	DEN	-98678	9.55e-06	0.170926	0.0981009	0.0108	100KB	10	70104157	T	G	5464	PPA1	ENSG00000180817	pyrophosphatase (inorganic) 1 [Source:HGNC Symbol;Acc:HGNC:9226]	70202835	70233911	-1	0.990811	0.00438307	0.92845	0.0146698	0.202376	0.563278	2.52816	1.6e-15
rs115363638	DEN	-35105	1.07e-05	0.173977	0.0981009	0.0108	100KB	10	70167730	T	A	5464	PPA1	ENSG00000180817	pyrophosphatase (inorganic) 1 [Source:HGNC Symbol;Acc:HGNC:9226]	70202835	70233911	-1	0.990811	0.00438307	0.92845	0.0146698	0.202376	0.563278	2.52816	1.6e-15
rs116134569	DEN	-27463	1.04e-05	0.173868	0.0981009	0.0108	100KB	10	70175372	G	A	5464	PPA1	ENSG00000180817	pyrophosphatase (inorganic) 1 [Source:HGNC Symbol;Acc:HGNC:9226]	70202835	70233911	-1	0.990811	0.00438307	0.92845	0.0146698	0.202376	0.563278	2.52816	1.6e-15
rs142540255	DEN	-51891	1.04e-05	0.173868	0.0981009	0.0108	100KB	10	70150944	C	T	5464	PPA1	ENSG00000180817	pyrophosphatase (inorganic) 1 [Source:HGNC Symbol;Acc:HGNC:9226]	70202835	70233911	-1	0.990811	0.00438307	0.92845	0.0146698	0.202376	0.563278	2.52816	1.6e-15
rs148310344	DEN	-76447	1.06e-05	0.173868	0.0981009	0.0108	100KB	10	70126388	A	G	5464	PPA1	ENSG00000180817	pyrophosphatase (inorganic) 1 [Source:HGNC Symbol;Acc:HGNC:9226]	70202835	70233911	-1	0.990811	0.00438307	0.92845	0.0146698	0.202376	0.563278	2.52816	1.6e-15
rs77630476	DEN	-74114	1.07e-05	0.173947	0.0981009	0.0108	100KB	10	70128721	C	T	5464	PPA1	ENSG00000180817	pyrophosphatase (inorganic) 1 [Source:HGNC Symbol;Acc:HGNC:9226]	70202835	70233911	-1	0.990811	0.00438307	0.92845	0.0146698	0.202376	0.563278	2.52816	1.6e-15
rs77988731	DEN	-59383	1.05e-05	0.173868	0.0981009	0.0108	100KB	10	70143452	C	G	5464	PPA1	ENSG00000180817	pyrophosphatase (inorganic) 1 [Source:HGNC Symbol;Acc:HGNC:9226]	70202835	70233911	-1	0.990811	0.00438307	0.92845	0.0146698	0.202376	0.563278	2.52816	1.6e-15
rs780579729	DEG	0	4.09e-05	0.30934	0.0896772	0	0KB	11	36321719	T	A	79899	PRR5L	NA	proline rich 5 like [Source:HGNC Symbol;Acc:HGNC:25878]	36296288	36465204	1	0.641636	0.0507433	0.360205	0.372447	1.66038	0.0104542	-0.641396	0.139065
rs112859700	CPA	0	7.88e-07	0.0548479	0.0239834	0.0412	20KB	14	96232090	A	G	624	BDKRB2	ENSG00000168398	bradykinin receptor B2 [Source:HGNC Symbol;Acc:HGNC:1030]	96204679	96244166	1	NA	NA			NA	NA	NA	NA
rs76291711	DEG	10897	1.05e-05	0.173868	0.0546987	0.0004	20KB	21	38835852	A	G	2114	ETS2	NA	ETS proto-oncogene 2, transcription factor [Source:HGNC Symbol;Acc:HGNC:3489]	38805183	38824955	1	1.51982	0.0093982	1.15901	0.0832084	1.54739	3.19e-16	-0.039949	0.960273
rs7277984	DEG	-69682	5.99e-06	0.140436	0.0937766	0.0132	70KB	21	38735501	G	A	2114	ETS2	NA	ETS proto-oncogene 2, transcription factor [Source:HGNC Symbol;Acc:HGNC:3489]	38805183	38824955	1	1.51982	0.0093982	1.15901	0.0832084	1.54739	3.19e-16	-0.039949	0.960273
rs76408058	DEG	-64343	5.16e-06	0.125657	0.0937766	0.0132	70KB	21	38740840	A	G	2114	ETS2	NA	ETS proto-oncogene 2, transcription factor [Source:HGNC Symbol;Acc:HGNC:3489]	38805183	38824955	1	1.51982	0.0093982	1.15901	0.0832084	1.54739	3.19e-16	-0.039949	0.960273
rs112061899	DEN	59872	1.49e-06	0.0685879	0.0408865	0.0108	100KB	22	38101787	C	T	5435	POLR2F	ENSG00000100142	RNA polymerase II subunit F [Source:HGNC Symbol;Acc:HGNC:9193]	37952607	38041915	1	0.0458521	0.851965	0.0329503	0.905315	-0.167051	0.68286	-0.014486	0.986616
rs112772194	DEN	-83615	5.8e-08	0.0121973	0.0111489	0.0108	100KB	22	42534225	G	A	1727	CYB5R3	ENSG00000100243	cytochrome b5 reductase 3 [Source:HGNC Symbol;Acc:HGNC:2873]	42617840	42649392	-1	-0.132021	0.605778	-0.151886	0.581261	1.10761	6.41e-05	NA	NA

### Sheet: 3) hMDM-MT integration results
Set number	Input gene set: full description	Gene set code	Genomic range (kb)	Total no. of SNPs	SNPs from original GWAS analysis (Padj. < 0.10)	SNPs from gwinteR analysis (Padj. < 0.10)	Permuted P value for gwinteR SNP results (null distribution comparison)	Mean no. SNPs - gwinteR analysis (2500 random SNP sets, Padj. < 0.10)
1	Differentially expressed gene (DEG) set GWAS	DEG-hAM-MT	0	81383	2	25	0	3.6056
1	Differentially expressed gene (DEG) set GWAS	DEG-hAM-MT	10	105813	2	25	0.0004	4.4352
1	Differentially expressed gene (DEG) set GWAS	DEG-hAM-MT	100	303601	3	1	0.9784	11.176
1	Differentially expressed gene (DEG) set GWAS	DEG-hAM-MT	20	129518	2	21	0.0008	5.1624
1	Differentially expressed gene (DEG) set GWAS	DEG-hAM-MT	30	152439	2	22	0.0024	5.9548
1	Differentially expressed gene (DEG) set GWAS	DEG-hAM-MT	40	175131	2	24	0.0028	6.6804
1	Differentially expressed gene (DEG) set GWAS	DEG-hAM-MT	50	197479	2	23	0.006	7.4836
1	Differentially expressed gene (DEG) set GWAS	DEG-hAM-MT	60	219908	2	25	0.0028	8.1964
1	Differentially expressed gene (DEG) set GWAS	DEG-hAM-MT	70	241237	2	27	0.0048	9.02
1	Differentially expressed gene (DEG) set GWAS	DEG-hAM-MT	80	262083	3	31	0.0024	9.724
1	Differentially expressed gene (DEG) set GWAS	DEG-hAM-MT	90	282879	3	1	0.9792	10.4324
2	Differential expression network (DEN) gene set GWAS input	DEN-hAM-MT	0	29946	1	1	0.692	1.7364
2	Differential expression network (DEN) gene set GWAS input	DEN-hAM-MT	10	44843	1	1	0.7308	2.204
2	Differential expression network (DEN) gene set GWAS input	DEN-hAM-MT	100	164060	1	1	0.93	6.288
2	Differential expression network (DEN) gene set GWAS input	DEN-hAM-MT	20	58947	1	1	0.7992	2.7828
2	Differential expression network (DEN) gene set GWAS input	DEN-hAM-MT	30	72519	1	1	0.83	3.2956
2	Differential expression network (DEN) gene set GWAS input	DEN-hAM-MT	40	86304	1	1	0.854	3.6832
2	Differential expression network (DEN) gene set GWAS input	DEN-hAM-MT	50	99560	1	1	0.8684	4.1832
2	Differential expression network (DEN) gene set GWAS input	DEN-hAM-MT	60	112962	1	1	0.884	4.5532
2	Differential expression network (DEN) gene set GWAS input	DEN-hAM-MT	70	125984	1	1	0.902	4.892
2	Differential expression network (DEN) gene set GWAS input	DEN-hAM-MT	80	138926	1	1	0.9048	5.3932
2	Differential expression network (DEN) gene set GWAS input	DEN-hAM-MT	90	151287	1	1	0.9264	5.8848
3	Combined pathway analysis (CPA) gene set GWAS input	CPA-hAM-MT	0	96235	3	3	0.6344	3.9936
3	Combined pathway analysis (CPA) gene set GWAS input	CPA-hAM-MT	10	139758	5	5	0.5764	5.5412
3	Combined pathway analysis (CPA) gene set GWAS input	CPA-hAM-MT	100	460778	9	7	0.91	16.5856
3	Combined pathway analysis (CPA) gene set GWAS input	CPA-hAM-MT	20	179587	7	7	0.502	6.8752
3	Combined pathway analysis (CPA) gene set GWAS input	CPA-hAM-MT	30	217918	8	8	0.5676	8.2164
3	Combined pathway analysis (CPA) gene set GWAS input	CPA-hAM-MT	40	255231	8	6	0.79	9.4776
3	Combined pathway analysis (CPA) gene set GWAS input	CPA-hAM-MT	50	290935	8	6	0.822	10.5168
3	Combined pathway analysis (CPA) gene set GWAS input	CPA-hAM-MT	60	326076	8	6	0.852	11.8308
3	Combined pathway analysis (CPA) gene set GWAS input	CPA-hAM-MT	70	360224	8	6	0.8708	12.9692
3	Combined pathway analysis (CPA) gene set GWAS input	CPA-hAM-MT	80	394450	9	7	0.8744	14.3424
3	Combined pathway analysis (CPA) gene set GWAS input	CPA-hAM-MT	90	427868	9	7	0.8944	15.784
4	Ingenuity Pathway Analysis (IPA) gene set GWAS input	IPA-hAM-MT	0	36734	0	0	1	2.0052
4	Ingenuity Pathway Analysis (IPA) gene set GWAS input	IPA-hAM-MT	10	53205	1	1	0.7788	2.5444
4	Ingenuity Pathway Analysis (IPA) gene set GWAS input	IPA-hAM-MT	100	183812	1	0	1	6.9488
4	Ingenuity Pathway Analysis (IPA) gene set GWAS input	IPA-hAM-MT	20	68967	1	1	0.8304	3.2684
4	Ingenuity Pathway Analysis (IPA) gene set GWAS input	IPA-hAM-MT	30	83907	1	1	0.8388	3.6176
4	Ingenuity Pathway Analysis (IPA) gene set GWAS input	IPA-hAM-MT	40	98672	1	0	1	4.1864
4	Ingenuity Pathway Analysis (IPA) gene set GWAS input	IPA-hAM-MT	50	113574	1	0	1	4.5604
4	Ingenuity Pathway Analysis (IPA) gene set GWAS input	IPA-hAM-MT	60	128116	1	0	1	5.014
4	Ingenuity Pathway Analysis (IPA) gene set GWAS input	IPA-hAM-MT	70	141912	1	0	1	5.5188
4	Ingenuity Pathway Analysis (IPA) gene set GWAS input	IPA-hAM-MT	80	156095	1	0	1	6.0052
4	Ingenuity Pathway Analysis (IPA) gene set GWAS input	IPA-hAM-MT	90	169830	1	0	1	6.4392
5	100 sets of 250 random genes used for GWAS integration (RAN)	RAN	0	52408	3	0	0.5417	2.53314
5	100 sets of 250 random genes used for GWAS integration (RAN)	RAN	10	67325	3	0	0.5524	3.04979
5	100 sets of 250 random genes used for GWAS integration (RAN)	RAN	100	198850	4	0	0.5641	3.56701
5	100 sets of 250 random genes used for GWAS integration (RAN)	RAN	20	82195	4	0	0.5748	4.0393
5	100 sets of 250 random genes used for GWAS integration (RAN)	RAN	30	96979	5	0	0.5623	4.56935
5	100 sets of 250 random genes used for GWAS integration (RAN)	RAN	40	111711	5	0	0.5378	5.04989
5	100 sets of 250 random genes used for GWAS integration (RAN)	RAN	50	126536	6	0	0.5465	5.54065
5	100 sets of 250 random genes used for GWAS integration (RAN)	RAN	60	140981	6	0	0.5792	6.03502
5	100 sets of 250 random genes used for GWAS integration (RAN)	RAN	70	155492	7	0	0.5763	6.51051
5	100 sets of 250 random genes used for GWAS integration (RAN)	RAN	80	169983	7	0	0.5732	6.98076
5	100 sets of 250 random genes used for GWAS integration (RAN)	RAN	90	184445	8	0	0.5668	7.49788
								Note: Blue shading indicates mean values across 100 sets of 250 random genes; green shading indicates median values across 100 sets of 250 random genes.

### Sheet: 4) hMDM-MT significant SNPs
SNP RSID code	Gene set code	Distance from Gene	Original GWAS P-value	Original GWAS q-value	New GWAS integration q-value	Pperm. for gwinteR SNP results (null distribution comparison)	Genomic range (kb)	Chromosome of SNP	SNP Position	Reference allele	Alternative allele	Human NCBI gene ID of gene SNP in proximity to/within	Gene symbol	Human gene Ensembl ID	Description	Start position	End position	Strand	Log2FC bAM-MB	Padj. bAM-MB	Log2FC bAM-MT	Padj. bAM-MT	Log2FC hAM-MT	Padj. hAM-MT	Log2FC hMDM-MT	Padj. hMDM-MT
rs112859700	CPA	0	7.88e-07	0.0548479	0.0309339	0.0492	20	14	96232090	A	G	624	BDKRB2	ENSG00000168398	bradykinin receptor B2 [Source:HGNC Symbol;Acc:HGNC:1030]	96204679	96244166	1	NA	NA	NA	NA	NA	NA	NA	NA
rs77812150	DEG	0	1.63e-06	0.0706879	0.0485217	0	0	3	54597448	G	A	55799	CACNA2D3	NA	calcium voltage-gated channel auxiliary subunit alpha2delta 3 [Source:HGNC Symbol;Acc:HGNC:15460]	54122547	55074557	1	-0.412461	0.775056	NA	NA	NA	NA	-5.76972	4.32e-17
rs754648627	CPA	-9729	1.03e-06	0.062766	0.0309339	0.0492	20	4	77502024	C	T	3627	CXCL13	ENSG00000156234	C-X-C motif chemokine ligand 13 [Source:HGNC Symbol;Acc:HGNC:10639]	77511753	77611834	1	0.910047	0.732989	1.62365	0.538511	NA	NA	NA	NA
8:119659663_G_A	DEG	0	3.57e-06	0.0985462	0.0485217	0	0	8	119659663	G	A	5168	ENPP2	NA	ectonucleotide pyrophosphatase/phosphodiesterase 2 [Source:HGNC Symbol;Acc:HGNC:3357]	119557086	119673453	-1	0.453148	0.459988	0.583243	0.359064	-0.140474	0.913185	6.12602	3.96e-46
rs557204037	CPA	0	6.61e-07	0.0503591	0.0309339	0.0492	20	5	175690080	G	A	3274	HRH2	ENSG00000113749	histamine receptor H2 [Source:HGNC Symbol;Acc:HGNC:5183]	175658030	175710756	1	2.01845	0.0115782	1.62219	0.0733543	NA	NA	NA	NA
rs567532284	CPA	0	6.58e-07	0.0503591	0.0309339	0.0492	20	5	175673986	C	G	3274	HRH2	ENSG00000113749	histamine receptor H2 [Source:HGNC Symbol;Acc:HGNC:5183]	175658030	175710756	1	2.01845	0.0115782	1.62219	0.0733543	NA	NA	NA	NA
rs561566090	DEG	-34341	8.32e-06	0.162728	0.095494	0.006	50	12	52787067	C	T	338785	KRT79	NA	keratin 79 [Source:HGNC Symbol;Acc:HGNC:28930]	52821408	52834311	-1	0.0186389	0.97586	0.0533842	0.936531	0.749057	0.0463492	-2.92677	3.56e-06
rs139123486	DEG	43600	9.66e-06	0.171238	0.0936073	0.0024	80	7	106329926	T	A	10135	NAMPT	NA	nicotinamide phosphoribosyltransferase [Source:HGNC Symbol;Acc:HGNC:30092]	106248298	106286326	-1	0.479307	0.0413743	0.310029	0.270434	0.571803	0.00860315	3.24164	5.1e-24
rs140368091	DEG	66071	1.06e-05	0.173868	0.0993718	0.0048	70	7	106352397	C	T	10135	NAMPT	NA	nicotinamide phosphoribosyltransferase [Source:HGNC Symbol;Acc:HGNC:30092]	106248298	106286326	-1	0.479307	0.0413743	0.310029	0.270434	0.571803	0.00860315	3.24164	5.1e-24
rs60312447	DEG	62567	3.9e-06	0.104512	0.0993718	0.0048	70	7	106348893	T	C	10135	NAMPT	NA	nicotinamide phosphoribosyltransferase [Source:HGNC Symbol;Acc:HGNC:30092]	106248298	106286326	-1	0.479307	0.0413743	0.310029	0.270434	0.571803	0.00860315	3.24164	5.1e-24
rs112897428	DEG	4052	1.04e-05	0.173868	0.0936073	0.0024	80	19	51376753	C	T	4818	NKG7	NA	natural killer cell granule protein 7 [Source:HGNC Symbol;Acc:HGNC:7830]	51371606	51372701	-1	-0.799376	0.118574	-0.72556	0.20985	0.735479	0.151412	2.11124	1.2e-06
rs540691046	CPA	10600	9.29e-07	0.0604722	0.0309339	0.0492	20	14	56312124	A	G	57161	PELI2	ENSG00000139946	pellino E3 ubiquitin protein ligase family member 2 [Source:HGNC Symbol;Acc:HGNC:8828]	56117814	56301524	1	-0.406112	0.230506	-0.517153	0.14704	-0.260078	0.707749	NA	NA
rs114585303	DEG	0	1.35e-05	0.193825	0.0938054	0.0024	30	10	70207018	T	C	5464	PPA1	NA	inorganic pyrophosphatase 1 [Source:HGNC Symbol;Acc:HGNC:9226]	70202835	70233911	-1	0.990811	0.00438307	0.92845	0.0146698	0.202376	0.563278	2.52816	1.6e-15
rs114879824	DEG	-70931	8.41e-06	0.162728	0.0936073	0.0024	80	10	70131904	G	A	5464	PPA1	NA	inorganic pyrophosphatase 1 [Source:HGNC Symbol;Acc:HGNC:9226]	70202835	70233911	-1	0.990811	0.00438307	0.92845	0.0146698	0.202376	0.563278	2.52816	1.6e-15
rs115363638	DEG	-35105	1.07e-05	0.173977	0.095494	0.006	50	10	70167730	T	A	5464	PPA1	NA	inorganic pyrophosphatase 1 [Source:HGNC Symbol;Acc:HGNC:9226]	70202835	70233911	-1	0.990811	0.00438307	0.92845	0.0146698	0.202376	0.563278	2.52816	1.6e-15
rs116134569	DEG	-27463	1.04e-05	0.173868	0.0978327	0.0028	60	10	70175372	G	A	5464	PPA1	NA	inorganic pyrophosphatase 1 [Source:HGNC Symbol;Acc:HGNC:9226]	70202835	70233911	-1	0.990811	0.00438307	0.92845	0.0146698	0.202376	0.563278	2.52816	1.6e-15
rs142540255	DEG	-51891	1.04e-05	0.173868	0.0993718	0.0048	70	10	70150944	C	T	5464	PPA1	NA	inorganic pyrophosphatase 1 [Source:HGNC Symbol;Acc:HGNC:9226]	70202835	70233911	-1	0.990811	0.00438307	0.92845	0.0146698	0.202376	0.563278	2.52816	1.6e-15
rs148310344	DEG	-76447	1.06e-05	0.173868	0.0936073	0.0024	80	10	70126388	A	G	5464	PPA1	NA	inorganic pyrophosphatase 1 [Source:HGNC Symbol;Acc:HGNC:9226]	70202835	70233911	-1	0.990811	0.00438307	0.92845	0.0146698	0.202376	0.563278	2.52816	1.6e-15
rs77082536	DEG	-1284	1.28e-05	0.188001	0.0974642	0.0028	40	10	70201551	T	C	5464	PPA1	NA	inorganic pyrophosphatase 1 [Source:HGNC Symbol;Acc:HGNC:9226]	70202835	70233911	-1	0.990811	0.00438307	0.92845	0.0146698	0.202376	0.563278	2.52816	1.6e-15
rs77630476	DEG	-74114	1.07e-05	0.173947	0.0936073	0.0024	80	10	70128721	C	T	5464	PPA1	NA	inorganic pyrophosphatase 1 [Source:HGNC Symbol;Acc:HGNC:9226]	70202835	70233911	-1	0.990811	0.00438307	0.92845	0.0146698	0.202376	0.563278	2.52816	1.6e-15
rs77988731	DEG	-59383	1.05e-05	0.173868	0.0993718	0.0048	70	10	70143452	C	G	5464	PPA1	NA	inorganic pyrophosphatase 1 [Source:HGNC Symbol;Acc:HGNC:9226]	70202835	70233911	-1	0.990811	0.00438307	0.92845	0.0146698	0.202376	0.563278	2.52816	1.6e-15
rs139718572	DEG	0	7.92e-06	0.162728	0.095494	0.006	50	2	222516395	G	C	130367	SGPP2	NA	sphingosine-1-phosphate phosphatase 2 [Source:HGNC Symbol;Acc:HGNC:19953]	222424543	222562621	1	NA	NA	NA	NA	1.11272	0.0387765	4.57071	2.95e-23
rs143037994	DEG	0	1.01e-05	0.173787	0.095494	0.006	50	2	222486828	C	A	130367	SGPP2	NA	sphingosine-1-phosphate phosphatase 2 [Source:HGNC Symbol;Acc:HGNC:19953]	222424543	222562621	1	NA	NA	NA	NA	1.11272	0.0387765	4.57071	2.95e-23
rs143198638	DEG	0	7.9e-06	0.162728	0.0485217	0	0	2	222513386	C	T	130367	SGPP2	NA	sphingosine-1-phosphate phosphatase 2 [Source:HGNC Symbol;Acc:HGNC:19953]	222424543	222562621	1	NA	NA	NA	NA	1.11272	0.0387765	4.57071	2.95e-23
rs144416024	DEG	0	8e-06	0.162728	0.0885367	0.0028	40	2	222515587	A	G	130367	SGPP2	NA	sphingosine-1-phosphate phosphatase 2 [Source:HGNC Symbol;Acc:HGNC:19953]	222424543	222562621	1	NA	NA	NA	NA	1.11272	0.0387765	4.57071	2.95e-23
rs145897078	DEG	0	4.47e-06	0.114836	0.0885367	0.0028	40	2	222517837	C	A	130367	SGPP2	NA	sphingosine-1-phosphate phosphatase 2 [Source:HGNC Symbol;Acc:HGNC:19953]	222424543	222562621	1	NA	NA	NA	NA	1.11272	0.0387765	4.57071	2.95e-23
rs146370069	DEG	0	8.25e-06	0.162728	0.0835927	0.0024	30	2	222518989	A	G	130367	SGPP2	NA	sphingosine-1-phosphate phosphatase 2 [Source:HGNC Symbol;Acc:HGNC:19953]	222424543	222562621	1	NA	NA	NA	NA	1.11272	0.0387765	4.57071	2.95e-23
rs146816128	DEG	0	2.73e-05	0.264755	0.0926478	0	0	2	222500090	G	A	130367	SGPP2	NA	sphingosine-1-phosphate phosphatase 2 [Source:HGNC Symbol;Acc:HGNC:19953]	222424543	222562621	1	NA	NA	NA	NA	1.11272	0.0387765	4.57071	2.95e-23
rs147546607	DEG	0	8.34e-06	0.162728	0.0885367	0.0028	40	2	222507884	C	G	130367	SGPP2	NA	sphingosine-1-phosphate phosphatase 2 [Source:HGNC Symbol;Acc:HGNC:19953]	222424543	222562621	1	NA	NA	NA	NA	1.11272	0.0387765	4.57071	2.95e-23
rs148768215	DEG	0	7.75e-06	0.162728	0.095494	0.006	50	2	222515870	T	A	130367	SGPP2	NA	sphingosine-1-phosphate phosphatase 2 [Source:HGNC Symbol;Acc:HGNC:19953]	222424543	222562621	1	NA	NA	NA	NA	1.11272	0.0387765	4.57071	2.95e-23
rs149397167	DEG	0	8.35e-06	0.162728	0.0885367	0.0028	40	2	222518938	G	A	130367	SGPP2	NA	sphingosine-1-phosphate phosphatase 2 [Source:HGNC Symbol;Acc:HGNC:19953]	222424543	222562621	1	NA	NA	NA	NA	1.11272	0.0387765	4.57071	2.95e-23
rs149573088	DEG	0	9.58e-06	0.171123	0.095494	0.006	50	2	222501227	C	G	130367	SGPP2	NA	sphingosine-1-phosphate phosphatase 2 [Source:HGNC Symbol;Acc:HGNC:19953]	222424543	222562621	1	NA	NA	NA	NA	1.11272	0.0387765	4.57071	2.95e-23
rs150261116	DEG	0	8.32e-06	0.162728	0.0978327	0.0028	60	2	222518526	C	T	130367	SGPP2	NA	sphingosine-1-phosphate phosphatase 2 [Source:HGNC Symbol;Acc:HGNC:19953]	222424543	222562621	1	NA	NA	NA	NA	1.11272	0.0387765	4.57071	2.95e-23
rs183246582	DEG	0	1.11e-05	0.178001	0.0619396	0.0004	10	2	222500611	A	G	130367	SGPP2	NA	sphingosine-1-phosphate phosphatase 2 [Source:HGNC Symbol;Acc:HGNC:19953]	222424543	222562621	1	NA	NA	NA	NA	1.11272	0.0387765	4.57071	2.95e-23
rs185834137	DEG	0	7.63e-06	0.162263	0.0612422	0.0004	10	2	222513470	C	A	130367	SGPP2	NA	sphingosine-1-phosphate phosphatase 2 [Source:HGNC Symbol;Acc:HGNC:19953]	222424543	222562621	1	NA	NA	NA	NA	1.11272	0.0387765	4.57071	2.95e-23
rs187082306	DEG	0	4.05e-06	0.107368	0.0993718	0.0048	70	2	222509035	G	A	130367	SGPP2	NA	sphingosine-1-phosphate phosphatase 2 [Source:HGNC Symbol;Acc:HGNC:19953]	222424543	222562621	1	NA	NA	NA	NA	1.11272	0.0387765	4.57071	2.95e-23
rs190095944	DEG	0	2.99e-05	0.274142	0.0973829	0	0	2	222494918	A	G	130367	SGPP2	NA	sphingosine-1-phosphate phosphatase 2 [Source:HGNC Symbol;Acc:HGNC:19953]	222424543	222562621	1	NA	NA	NA	NA	1.11272	0.0387765	4.57071	2.95e-23
rs190363356	DEG	0	1.03e-05	0.173868	0.0835927	0.0024	30	2	222490753	G	A	130367	SGPP2	NA	sphingosine-1-phosphate phosphatase 2 [Source:HGNC Symbol;Acc:HGNC:19953]	222424543	222562621	1	NA	NA	NA	NA	1.11272	0.0387765	4.57071	2.95e-23
rs192728562	DEG	0	2.12e-05	0.237706	0.0800455	0	0	2	222497111	G	A	130367	SGPP2	NA	sphingosine-1-phosphate phosphatase 2 [Source:HGNC Symbol;Acc:HGNC:19953]	222424543	222562621	1	NA	NA	NA	NA	1.11272	0.0387765	4.57071	2.95e-23
rs558431887	DEG	0	4.51e-06	0.115086	0.0885367	0.0028	40	2	222519085	T	A	130367	SGPP2	NA	sphingosine-1-phosphate phosphatase 2 [Source:HGNC Symbol;Acc:HGNC:19953]	222424543	222562621	1	NA	NA	NA	NA	1.11272	0.0387765	4.57071	2.95e-23
rs75459021	DEG	0	1.93e-05	0.228179	0.0784003	0	0	2	222504204	C	G	130367	SGPP2	NA	sphingosine-1-phosphate phosphatase 2 [Source:HGNC Symbol;Acc:HGNC:19953]	222424543	222562621	1	NA	NA	NA	NA	1.11272	0.0387765	4.57071	2.95e-23
rs75671957	DEG	0	2.23e-05	0.242564	0.0957481	0.0004	10	2	222501810	C	T	130367	SGPP2	NA	sphingosine-1-phosphate phosphatase 2 [Source:HGNC Symbol;Acc:HGNC:19953]	222424543	222562621	1	NA	NA	NA	NA	1.11272	0.0387765	4.57071	2.95e-23
rs77385699	DEG	0	2.26e-05	0.244552	0.0800455	0	0	2	222501142	G	T	130367	SGPP2	NA	sphingosine-1-phosphate phosphatase 2 [Source:HGNC Symbol;Acc:HGNC:19953]	222424543	222562621	1	NA	NA	NA	NA	1.11272	0.0387765	4.57071	2.95e-23
rs183892675	CPA	-12851	8.56e-08	0.0136854	0.0153723	0.0492	20	1	173170880	T	C	7292	TNFSF4	ENSG00000117586	TNF superfamily member 4 [Source:HGNC Symbol;Acc:HGNC:11934]	173183731	173207331	-1	0.260533	0.81426	0.0405328	0.9758	NA	NA	NA	NA
