## Supplementary Information File 11 for "Integrative and comparative genomic analyses of mammalian macrophage responses to intracellular mycobacterial pathogens"

### Sheet: Contents
Integrative and comparative genomic analyses of mammalian macrophage responses to intracellular mycobacterial pathogens
Thomas J. Hall, Gillian P. McHugo, Michael P. Mullen, James A. Ward, Kate E. Killick, Siobhán C. Ring, Donagh P. Berry, John A. Browne, Stephen V. Gordon, David E. MacHugh *
* Corresponding author: David E. MacHugh
Corresponding author email address:				david.machugh@ucd.ie
Supplementary Information File 11: Bovine and human TB GWAS integration results using NF-κB related genes
Worksheet 1		Significant SNPs found in proximty to NF-κB genes after bovine and human TB GWAS integration

### Sheet: 1) NF-κB integration results 
SNP RSID code	GWAS organism	Distance from Gene	Original GWAS P-value	Original GWAS q-value	New GWAS integration q-value	Pperm. for gwinteR SNP results (null distribution comparison)	Genomic range (kb)	Chromosome	SNP Position	Reference allele	Alternative allele	NCBI gene ID of gene SNP in proximity to/within	Gene symbol	Description	Start position	End position	Strand	Log2FC bAM-MB	Padj. bAM-MB	Log2FC bAM-MT	Padj. bAM-MT	Log2FC hAM-MT	Padj. hAM-MT	Log2FC hMDM-MT	Padj. hMDM-MT
rs10476844	Human	0	0.00020009	0.466713	0.0597908	0.002	0	5	142116718	C	T	80762	NDFIP1	Nedd4 family interacting protein 1 [Source:HGNC Symbol;Acc:HGNC:17592]	142108779	142154440	1	-0.159834	0.225775	-0.217042	0.114143	-0.0301801	0.950686	-0.150443	0.804839
rs764387	Human	0	0.00018138	0.453606	0.0597908	0.002	0	5	142145685	C	T	80762	NDFIP1	Nedd4 family interacting protein 1 [Source:HGNC Symbol;Acc:HGNC:17592]	142108779	142154440	1	-0.159834	0.225775	-0.217042	0.114143	-0.0301801	0.950686	-0.150443	0.804839
rs7709996	Human	0	0.00013398	0.418143	0.0597908	0.002	0	5	142118512	C	T	80762	NDFIP1	Nedd4 family interacting protein 1 [Source:HGNC Symbol;Acc:HGNC:17592]	142108779	142154440	1	-0.159834	0.225775	-0.217042	0.114143	-0.0301801	0.950686	-0.150443	0.804839
rs7714907	Human	0	0.00029722	0.496985	0.0597908	0.002	0	5	142145386	A	G	80762	NDFIP1	Nedd4 family interacting protein 1 [Source:HGNC Symbol;Acc:HGNC:17592]	142108779	142154440	1	-0.159834	0.225775	-0.217042	0.114143	-0.0301801	0.950686	-0.150443	0.804839
rs7737018	Human	0	0.00029003	0.495184	0.0597908	0.002	0	5	142146099	G	C	80762	NDFIP1	Nedd4 family interacting protein 1 [Source:HGNC Symbol;Acc:HGNC:17592]	142108779	142154440	1	-0.159834	0.225775	-0.217042	0.114143	-0.0301801	0.950686	-0.150443	0.804839
rs968076	Human	0	9.4949e-05	0.379436	0.0597908	0.002	0	5	142136307	A	G	80762	NDFIP1	Nedd4 family interacting protein 1 [Source:HGNC Symbol;Acc:HGNC:17592]	142108779	142154440	1	-0.159834	0.225775	-0.217042	0.114143	-0.0301801	0.950686	-0.150443	0.804839
rs41884957	Bovine	-70145	0.00075776	0.672801	0.0803002	0	90	18	52625602	A	G	522670	RELB	RELB proto-oncogene, NF-kB subunit [Source:VGNC Symbol;Acc:VGNC:33859]	52695747	52724172	1	1.03255	1.04e-08	0.838232	1.35e-05	0.202409	0.412691	1.42108	9.63e-06
rs41884970	Bovine	-80861	0.00075776	0.672801	0.0803002	0	90	18	52614886	A	G	522670	RELB	RELB proto-oncogene, NF-kB subunit [Source:VGNC Symbol;Acc:VGNC:33859]	52695747	52724172	1	1.03255	1.04e-08	0.838232	1.35e-05	0.202409	0.412691	1.42108	9.63e-06
rs109583540	Bovine	67164	0.000436289	0.624524	0.0784289	0	100	21	45710295	G	A	282291	NFKBIA	NFKB inhibitor alpha [Source:VGNC Symbol;Acc:VGNC:32045]	45639133	45643131	-1	1.00211	7.31e-10	0.897444	1.41e-07	0.0507715	0.912841	1.94609	2.12e-09
rs137508286	Bovine	61870	0.0005441	0.627615	0.0784289	0	100	21	45705001	T	C	282292	NFKBIA	NFKB inhibitor alpha [Source:VGNC Symbol;Acc:VGNC:32045]	45639133	45643131	-1	1.00211	7.31e-10	0.897444	1.41e-07	0.0507715	0.912841	1.94609	2.12e-09
rs208933103	Bovine	74980	0.000776524	0.673921	0.0784289	0	100	21	45718111	C	G	282293	NFKBIA	NFKB inhibitor alpha [Source:VGNC Symbol;Acc:VGNC:32045]	45639133	45643131	-1	1.00211	7.31e-10	0.897444	1.41e-07	0.0507715	0.912841	1.94609	2.12e-09
rs211088735	Bovine	60989	0.000506151	0.624524	0.0784289	0	100	21	45704120	A	G	282294	NFKBIA	NFKB inhibitor alpha [Source:VGNC Symbol;Acc:VGNC:32045]	45639133	45643131	-1	1.00211	7.31e-10	0.897444	1.41e-07	0.0507715	0.912841	1.94609	2.12e-09
rs41982872	Bovine	59678	0.000530922	0.626888	0.0784289	0	100	21	45702809	C	T	282295	NFKBIA	NFKB inhibitor alpha [Source:VGNC Symbol;Acc:VGNC:32045]	45639133	45643131	-1	1.00211	7.31e-10	0.897444	1.41e-07	0.0507715	0.912841	1.94609	2.12e-09
rs41982873	Bovine	59748	0.000530922	0.626888	0.0784289	0	100	21	45702879	G	T	282296	NFKBIA	NFKB inhibitor alpha [Source:VGNC Symbol;Acc:VGNC:32045]	45639133	45643131	-1	1.00211	7.31e-10	0.897444	1.41e-07	0.0507715	0.912841	1.94609	2.12e-09
rs41982884	Bovine	61676	0.0005441	0.627615	0.0784289	0	100	21	45704807	A	T	282297	NFKBIA	NFKB inhibitor alpha [Source:VGNC Symbol;Acc:VGNC:32045]	45639133	45643131	-1	1.00211	7.31e-10	0.897444	1.41e-07	0.0507715	0.912841	1.94609	2.12e-09
rs41982900	Bovine	63699	0.0005441	0.627615	0.0784289	0	100	21	45706830	G	A	282298	NFKBIA	NFKB inhibitor alpha [Source:VGNC Symbol;Acc:VGNC:32045]	45639133	45643131	-1	1.00211	7.31e-10	0.897444	1.41e-07	0.0507715	0.912841	1.94609	2.12e-09
rs41982904	Bovine	66480	0.0005441	0.627615	0.0784289	0	100	21	45709611	G	A	282299	NFKBIA	NFKB inhibitor alpha [Source:VGNC Symbol;Acc:VGNC:32045]	45639133	45643131	-1	1.00211	7.31e-10	0.897444	1.41e-07	0.0507715	0.912841	1.94609	2.12e-09
rs41982905	Bovine	66691	0.000549783	0.628999	0.0784289	0	100	21	45709822	T	G	282300	NFKBIA	NFKB inhibitor alpha [Source:VGNC Symbol;Acc:VGNC:32045]	45639133	45643131	-1	1.00211	7.31e-10	0.897444	1.41e-07	0.0507715	0.912841	1.94609	2.12e-09
rs41982912	Bovine	68851	0.000536576	0.627615	0.0784289	0	100	21	45711982	A	G	282301	NFKBIA	NFKB inhibitor alpha [Source:VGNC Symbol;Acc:VGNC:32045]	45639133	45643131	-1	1.00211	7.31e-10	0.897444	1.41e-07	0.0507715	0.912841	1.94609	2.12e-09
rs41982871	Bovine	59665	0.000530922	0.626888	0.0796276	0	70	21	45702796	G	A	282302	NFKBIA	NFKB inhibitor alpha [Source:VGNC Symbol;Acc:VGNC:32045]	45639133	45643131	-1	1.00211	7.31e-10	0.897444	1.41e-07	0.0507715	0.912841	1.94609	2.12e-09
rs110951459	Bovine	62642	0.0005441	0.627615	0.0788445	0	80	21	45705773	T	C	282303	NFKBIA	NFKB inhibitor alpha [Source:VGNC Symbol;Acc:VGNC:32045]	45639133	45643131	-1	1.00211	7.31e-10	0.897444	1.41e-07	0.0507715	0.912841	1.94609	2.12e-09
rs136616547	Bovine	62666	0.0005441	0.627615	0.0788445	0	80	21	45705797	A	C	282304	NFKBIA	NFKB inhibitor alpha [Source:VGNC Symbol;Acc:VGNC:32045]	45639133	45643131	-1	1.00211	7.31e-10	0.897444	1.41e-07	0.0507715	0.912841	1.94609	2.12e-09
rs209722342	Bovine	64737	0.0005441	0.627615	0.0788445	0	80	21	45707868	T	A	282305	NFKBIA	NFKB inhibitor alpha [Source:VGNC Symbol;Acc:VGNC:32045]	45639133	45643131	-1	1.00211	7.31e-10	0.897444	1.41e-07	0.0507715	0.912841	1.94609	2.12e-09
rs41982850	Bovine	6384	0.000495884	0.624524	0.0788445	0	80	21	45649515	T	G	282306	NFKBIA	NFKB inhibitor alpha [Source:VGNC Symbol;Acc:VGNC:32045]	45639133	45643131	-1	1.00211	7.31e-10	0.897444	1.41e-07	0.0507715	0.912841	1.94609	2.12e-09
rs41982853	Bovine	11593	0.000477019	0.624524	0.0788445	0	80	21	45654724	G	A	282307	NFKBIA	NFKB inhibitor alpha [Source:VGNC Symbol;Acc:VGNC:32045]	45639133	45643131	-1	1.00211	7.31e-10	0.897444	1.41e-07	0.0507715	0.912841	1.94609	2.12e-09
rs41982876	Bovine	60738	0.000530922	0.626888	0.0788445	0	80	21	45703869	G	A	282308	NFKBIA	NFKB inhibitor alpha [Source:VGNC Symbol;Acc:VGNC:32045]	45639133	45643131	-1	1.00211	7.31e-10	0.897444	1.41e-07	0.0507715	0.912841	1.94609	2.12e-09
rs41982877	Bovine	60766	0.000530922	0.626888	0.0788445	0	80	21	45703897	G	A	282309	NFKBIA	NFKB inhibitor alpha [Source:VGNC Symbol;Acc:VGNC:32045]	45639133	45643131	-1	1.00211	7.31e-10	0.897444	1.41e-07	0.0507715	0.912841	1.94609	2.12e-09
rs41982881	Bovine	61015	0.000506151	0.624524	0.0788445	0	80	21	45704146	A	C	282310	NFKBIA	NFKB inhibitor alpha [Source:VGNC Symbol;Acc:VGNC:32045]	45639133	45643131	-1	1.00211	7.31e-10	0.897444	1.41e-07	0.0507715	0.912841	1.94609	2.12e-09
rs41982894	Bovine	62905	0.0005441	0.627615	0.0788445	0	80	21	45706036	G	T	282311	NFKBIA	NFKB inhibitor alpha [Source:VGNC Symbol;Acc:VGNC:32045]	45639133	45643131	-1	1.00211	7.31e-10	0.897444	1.41e-07	0.0507715	0.912841	1.94609	2.12e-09
rs41982902	Bovine	66057	0.0005441	0.627615	0.0788445	0	80	21	45709188	G	A	282312	NFKBIA	NFKB inhibitor alpha [Source:VGNC Symbol;Acc:VGNC:32045]	45639133	45643131	-1	1.00211	7.31e-10	0.897444	1.41e-07	0.0507715	0.912841	1.94609	2.12e-09
rs41982903	Bovine	66217	0.0005441	0.627615	0.0788445	0	80	21	45709348	A	G	282313	NFKBIA	NFKB inhibitor alpha [Source:VGNC Symbol;Acc:VGNC:32045]	45639133	45643131	-1	1.00211	7.31e-10	0.897444	1.41e-07	0.0507715	0.912841	1.94609	2.12e-09
rs41982906	Bovine	67174	0.000436289	0.624524	0.0788445	0	80	21	45710305	T	C	282314	NFKBIA	NFKB inhibitor alpha [Source:VGNC Symbol;Acc:VGNC:32045]	45639133	45643131	-1	1.00211	7.31e-10	0.897444	1.41e-07	0.0507715	0.912841	1.94609	2.12e-09
rs209867592	Bovine	62676	0.0005441	0.627615	0.0803002	0	90	21	45705807	G	A	282315	NFKBIA	NFKB inhibitor alpha [Source:VGNC Symbol;Acc:VGNC:32045]	45639133	45643131	-1	1.00211	7.31e-10	0.897444	1.41e-07	0.0507715	0.912841	1.94609	2.12e-09
rs379741302	Bovine	40937	0.00062681	0.65613	0.0803002	0	90	21	45684068	T	C	282316	NFKBIA	NFKB inhibitor alpha [Source:VGNC Symbol;Acc:VGNC:32045]	45639133	45643131	-1	1.00211	7.31e-10	0.897444	1.41e-07	0.0507715	0.912841	1.94609	2.12e-09
rs41982874	Bovine	60539	0.000530922	0.626888	0.0803002	0	90	21	45703670	C	T	282317	NFKBIA	NFKB inhibitor alpha [Source:VGNC Symbol;Acc:VGNC:32045]	45639133	45643131	-1	1.00211	7.31e-10	0.897444	1.41e-07	0.0507715	0.912841	1.94609	2.12e-09
rs41982875	Bovine	60571	0.000530922	0.626888	0.0803002	0	90	21	45703702	G	T	282318	NFKBIA	NFKB inhibitor alpha [Source:VGNC Symbol;Acc:VGNC:32045]	45639133	45643131	-1	1.00211	7.31e-10	0.897444	1.41e-07	0.0507715	0.912841	1.94609	2.12e-09
rs41982878	Bovine	60772	0.000530922	0.626888	0.0803002	0	90	21	45703903	G	A	282319	NFKBIA	NFKB inhibitor alpha [Source:VGNC Symbol;Acc:VGNC:32045]	45639133	45643131	-1	1.00211	7.31e-10	0.897444	1.41e-07	0.0507715	0.912841	1.94609	2.12e-09
rs41982879	Bovine	60825	0.000530922	0.626888	0.0803002	0	90	21	45703956	C	A	282320	NFKBIA	NFKB inhibitor alpha [Source:VGNC Symbol;Acc:VGNC:32045]	45639133	45643131	-1	1.00211	7.31e-10	0.897444	1.41e-07	0.0507715	0.912841	1.94609	2.12e-09
rs41982880	Bovine	60860	0.000506151	0.624524	0.0803002	0	90	21	45703991	G	T	282321	NFKBIA	NFKB inhibitor alpha [Source:VGNC Symbol;Acc:VGNC:32045]	45639133	45643131	-1	1.00211	7.31e-10	0.897444	1.41e-07	0.0507715	0.912841	1.94609	2.12e-09
rs41982882	Bovine	61236	0.000506151	0.624524	0.0803002	0	90	21	45704367	C	G	282322	NFKBIA	NFKB inhibitor alpha [Source:VGNC Symbol;Acc:VGNC:32045]	45639133	45643131	-1	1.00211	7.31e-10	0.897444	1.41e-07	0.0507715	0.912841	1.94609	2.12e-09
rs41982885	Bovine	61800	0.0005441	0.627615	0.0803002	0	90	21	45704931	C	G	282323	NFKBIA	NFKB inhibitor alpha [Source:VGNC Symbol;Acc:VGNC:32045]	45639133	45643131	-1	1.00211	7.31e-10	0.897444	1.41e-07	0.0507715	0.912841	1.94609	2.12e-09
rs41982886	Bovine	61865	0.0005441	0.627615	0.0803002	0	90	21	45704996	T	C	282324	NFKBIA	NFKB inhibitor alpha [Source:VGNC Symbol;Acc:VGNC:32045]	45639133	45643131	-1	1.00211	7.31e-10	0.897444	1.41e-07	0.0507715	0.912841	1.94609	2.12e-09
rs41982888	Bovine	62067	0.0005441	0.627615	0.0803002	0	90	21	45705198	G	A	282325	NFKBIA	NFKB inhibitor alpha [Source:VGNC Symbol;Acc:VGNC:32045]	45639133	45643131	-1	1.00211	7.31e-10	0.897444	1.41e-07	0.0507715	0.912841	1.94609	2.12e-09
rs41982889	Bovine	62101	0.0005441	0.627615	0.0803002	0	90	21	45705232	A	G	282326	NFKBIA	NFKB inhibitor alpha [Source:VGNC Symbol;Acc:VGNC:32045]	45639133	45643131	-1	1.00211	7.31e-10	0.897444	1.41e-07	0.0507715	0.912841	1.94609	2.12e-09
rs41982890	Bovine	62112	0.0005441	0.627615	0.0803002	0	90	21	45705243	G	T	282327	NFKBIA	NFKB inhibitor alpha [Source:VGNC Symbol;Acc:VGNC:32045]	45639133	45643131	-1	1.00211	7.31e-10	0.897444	1.41e-07	0.0507715	0.912841	1.94609	2.12e-09
rs41982892	Bovine	62771	0.000660309	0.660222	0.0803002	0	90	21	45705902	G	A	282328	NFKBIA	NFKB inhibitor alpha [Source:VGNC Symbol;Acc:VGNC:32045]	45639133	45643131	-1	1.00211	7.31e-10	0.897444	1.41e-07	0.0507715	0.912841	1.94609	2.12e-09
rs41982893	Bovine	62792	0.000660309	0.660222	0.0803002	0	90	21	45705923	T	C	282329	NFKBIA	NFKB inhibitor alpha [Source:VGNC Symbol;Acc:VGNC:32045]	45639133	45643131	-1	1.00211	7.31e-10	0.897444	1.41e-07	0.0507715	0.912841	1.94609	2.12e-09
rs41982895	Bovine	62978	0.0005441	0.627615	0.0803002	0	90	21	45706109	A	G	282330	NFKBIA	NFKB inhibitor alpha [Source:VGNC Symbol;Acc:VGNC:32045]	45639133	45643131	-1	1.00211	7.31e-10	0.897444	1.41e-07	0.0507715	0.912841	1.94609	2.12e-09
rs41982897	Bovine	63352	0.0005441	0.627615	0.0803002	0	90	21	45706483	G	T	282331	NFKBIA	NFKB inhibitor alpha [Source:VGNC Symbol;Acc:VGNC:32045]	45639133	45643131	-1	1.00211	7.31e-10	0.897444	1.41e-07	0.0507715	0.912841	1.94609	2.12e-09
rs41982898	Bovine	63453	0.0005441	0.627615	0.0803002	0	90	21	45706584	A	G	282332	NFKBIA	NFKB inhibitor alpha [Source:VGNC Symbol;Acc:VGNC:32045]	45639133	45643131	-1	1.00211	7.31e-10	0.897444	1.41e-07	0.0507715	0.912841	1.94609	2.12e-09
rs41982901	Bovine	65165	0.0005441	0.627615	0.0803002	0	90	21	45708296	T	C	282333	NFKBIA	NFKB inhibitor alpha [Source:VGNC Symbol;Acc:VGNC:32045]	45639133	45643131	-1	1.00211	7.31e-10	0.897444	1.41e-07	0.0507715	0.912841	1.94609	2.12e-09
rs41982909	Bovine	67293	0.000436289	0.624524	0.0803002	0	90	21	45710424	T	C	282334	NFKBIA	NFKB inhibitor alpha [Source:VGNC Symbol;Acc:VGNC:32045]	45639133	45643131	-1	1.00211	7.31e-10	0.897444	1.41e-07	0.0507715	0.912841	1.94609	2.12e-09
rs108955542	Bovine	-90046	0.000721831	0.664982	0.0784289	0	100	23	27642029	T	C	514369	NFKBIL1	NFKB inhibitor like 1 [Source:VGNC Symbol;Acc:VGNC:32049]	27732075	27742916	-1	-0.379647	0.0177679	-0.454616	0.00712782	0.401428	0.509755	-0.0815567	0.933617
rs109180917	Bovine	16636	0.000246278	0.576775	0.0784289	0	100	23	27759552	A	G	514369	NFKBIL1	NFKB inhibitor like 1 [Source:VGNC Symbol;Acc:VGNC:32049]	27732075	27742916	-1	-0.379647	0.0177679	-0.454616	0.00712782	0.401428	0.509755	-0.0815567	0.933617
rs109894561	Bovine	-99236	0.000303165	0.605897	0.0784289	0	100	23	27632839	T	C	514369	NFKBIL1	NFKB inhibitor like 1 [Source:VGNC Symbol;Acc:VGNC:32049]	27732075	27742916	-1	-0.379647	0.0177679	-0.454616	0.00712782	0.401428	0.509755	-0.0815567	0.933617
rs110701394	Bovine	-97947	0.000109781	0.439823	0.0784289	0	100	23	27634128	T	C	514369	NFKBIL1	NFKB inhibitor like 1 [Source:VGNC Symbol;Acc:VGNC:32049]	27732075	27742916	-1	-0.379647	0.0177679	-0.454616	0.00712782	0.401428	0.509755	-0.0815567	0.933617
rs132928488	Bovine	74560	0.000974386	0.713047	0.0875492	0	100	23	27817476	T	C	514369	NFKBIL1	NFKB inhibitor like 1 [Source:VGNC Symbol;Acc:VGNC:32049]	27732075	27742916	-1	-0.379647	0.0177679	-0.454616	0.00712782	0.401428	0.509755	-0.0815567	0.933617
rs133556920	Bovine	75083	0.000974386	0.713047	0.0875492	0	100	23	27817999	T	G	514369	NFKBIL1	NFKB inhibitor like 1 [Source:VGNC Symbol;Acc:VGNC:32049]	27732075	27742916	-1	-0.379647	0.0177679	-0.454616	0.00712782	0.401428	0.509755	-0.0815567	0.933617
rs134182938	Bovine	74701	0.000974386	0.713047	0.0875492	0	100	23	27817617	C	A	514369	NFKBIL1	NFKB inhibitor like 1 [Source:VGNC Symbol;Acc:VGNC:32049]	27732075	27742916	-1	-0.379647	0.0177679	-0.454616	0.00712782	0.401428	0.509755	-0.0815567	0.933617
rs134720544	Bovine	-66885	0.00043419	0.624524	0.0784289	0	100	23	27665190	A	G	514369	NFKBIL1	NFKB inhibitor like 1 [Source:VGNC Symbol;Acc:VGNC:32049]	27732075	27742916	-1	-0.379647	0.0177679	-0.454616	0.00712782	0.401428	0.509755	-0.0815567	0.933617
rs135268458	Bovine	75105	0.000974386	0.713047	0.0875492	0	100	23	27818021	A	G	514369	NFKBIL1	NFKB inhibitor like 1 [Source:VGNC Symbol;Acc:VGNC:32049]	27732075	27742916	-1	-0.379647	0.0177679	-0.454616	0.00712782	0.401428	0.509755	-0.0815567	0.933617
rs137458565	Bovine	74286	0.000974386	0.713047	0.0875492	0	100	23	27817202	T	C	514369	NFKBIL1	NFKB inhibitor like 1 [Source:VGNC Symbol;Acc:VGNC:32049]	27732075	27742916	-1	-0.379647	0.0177679	-0.454616	0.00712782	0.401428	0.509755	-0.0815567	0.933617
rs17870353	Bovine	-90770	0.000654193	0.660222	0.0784289	0	100	23	27641305	C	T	514369	NFKBIL1	NFKB inhibitor like 1 [Source:VGNC Symbol;Acc:VGNC:32049]	27732075	27742916	-1	-0.379647	0.0177679	-0.454616	0.00712782	0.401428	0.509755	-0.0815567	0.933617
rs17872200	Bovine	-89274	0.000721831	0.664982	0.0784289	0	100	23	27642801	T	A	514369	NFKBIL1	NFKB inhibitor like 1 [Source:VGNC Symbol;Acc:VGNC:32049]	27732075	27742916	-1	-0.379647	0.0177679	-0.454616	0.00712782	0.401428	0.509755	-0.0815567	0.933617
rs207755307	Bovine	81606	0.000591592	0.648518	0.0784289	0	100	23	27824522	G	A	514369	NFKBIL1	NFKB inhibitor like 1 [Source:VGNC Symbol;Acc:VGNC:32049]	27732075	27742916	-1	-0.379647	0.0177679	-0.454616	0.00712782	0.401428	0.509755	-0.0815567	0.933617
rs207820381	Bovine	-92060	0.000303165	0.605897	0.0784289	0	100	23	27640015	G	C	514369	NFKBIL1	NFKB inhibitor like 1 [Source:VGNC Symbol;Acc:VGNC:32049]	27732075	27742916	-1	-0.379647	0.0177679	-0.454616	0.00712782	0.401428	0.509755	-0.0815567	0.933617
rs207822002	Bovine	75215	0.000772066	0.672801	0.0784289	0	100	23	27818131	G	A	514369	NFKBIL1	NFKB inhibitor like 1 [Source:VGNC Symbol;Acc:VGNC:32049]	27732075	27742916	-1	-0.379647	0.0177679	-0.454616	0.00712782	0.401428	0.509755	-0.0815567	0.933617
rs207852286	Bovine	74909	0.000772066	0.672801	0.0784289	0	100	23	27817825	A	C	514369	NFKBIL1	NFKB inhibitor like 1 [Source:VGNC Symbol;Acc:VGNC:32049]	27732075	27742916	-1	-0.379647	0.0177679	-0.454616	0.00712782	0.401428	0.509755	-0.0815567	0.933617
rs207884570	Bovine	-96117	0.000303165	0.605897	0.0784289	0	100	23	27635958	C	T	514369	NFKBIL1	NFKB inhibitor like 1 [Source:VGNC Symbol;Acc:VGNC:32049]	27732075	27742916	-1	-0.379647	0.0177679	-0.454616	0.00712782	0.401428	0.509755	-0.0815567	0.933617
rs208379259	Bovine	83916	0.000117954	0.450507	0.0784289	0	100	23	27826832	G	A	514369	NFKBIL1	NFKB inhibitor like 1 [Source:VGNC Symbol;Acc:VGNC:32049]	27732075	27742916	-1	-0.379647	0.0177679	-0.454616	0.00712782	0.401428	0.509755	-0.0815567	0.933617
rs208542598	Bovine	9361	0.000572223	0.638751	0.0784289	0	100	23	27752277	C	T	514369	NFKBIL1	NFKB inhibitor like 1 [Source:VGNC Symbol;Acc:VGNC:32049]	27732075	27742916	-1	-0.379647	0.0177679	-0.454616	0.00712782	0.401428	0.509755	-0.0815567	0.933617
rs208558595	Bovine	-83811	0.000721831	0.664982	0.0784289	0	100	23	27648264	G	A	514369	NFKBIL1	NFKB inhibitor like 1 [Source:VGNC Symbol;Acc:VGNC:32049]	27732075	27742916	-1	-0.379647	0.0177679	-0.454616	0.00712782	0.401428	0.509755	-0.0815567	0.933617
rs208757712	Bovine	-92094	0.000654193	0.660222	0.0784289	0	100	23	27639981	G	T	514369	NFKBIL1	NFKB inhibitor like 1 [Source:VGNC Symbol;Acc:VGNC:32049]	27732075	27742916	-1	-0.379647	0.0177679	-0.454616	0.00712782	0.401428	0.509755	-0.0815567	0.933617
rs208893161	Bovine	-94707	0.000654193	0.660222	0.0784289	0	100	23	27637368	C	T	514369	NFKBIL1	NFKB inhibitor like 1 [Source:VGNC Symbol;Acc:VGNC:32049]	27732075	27742916	-1	-0.379647	0.0177679	-0.454616	0.00712782	0.401428	0.509755	-0.0815567	0.933617
rs208906540	Bovine	-43993	0.000148611	0.492161	0.0784289	0	100	23	27688082	C	T	514369	NFKBIL1	NFKB inhibitor like 1 [Source:VGNC Symbol;Acc:VGNC:32049]	27732075	27742916	-1	-0.379647	0.0177679	-0.454616	0.00712782	0.401428	0.509755	-0.0815567	0.933617
rs209178190	Bovine	-46997	0.000721831	0.664982	0.0784289	0	100	23	27685078	G	A	514369	NFKBIL1	NFKB inhibitor like 1 [Source:VGNC Symbol;Acc:VGNC:32049]	27732075	27742916	-1	-0.379647	0.0177679	-0.454616	0.00712782	0.401428	0.509755	-0.0815567	0.933617
rs209701020	Bovine	-80585	0.000303165	0.605897	0.0784289	0	100	23	27651490	G	T	514369	NFKBIL1	NFKB inhibitor like 1 [Source:VGNC Symbol;Acc:VGNC:32049]	27732075	27742916	-1	-0.379647	0.0177679	-0.454616	0.00712782	0.401428	0.509755	-0.0815567	0.933617
rs209918122	Bovine	-98094	0.000321192	0.616651	0.0784289	0	100	23	27633981	G	A	514369	NFKBIL1	NFKB inhibitor like 1 [Source:VGNC Symbol;Acc:VGNC:32049]	27732075	27742916	-1	-0.379647	0.0177679	-0.454616	0.00712782	0.401428	0.509755	-0.0815567	0.933617
rs210207297	Bovine	53304	0.000367802	0.618508	0.0784289	0	100	23	27796220	C	G	514369	NFKBIL1	NFKB inhibitor like 1 [Source:VGNC Symbol;Acc:VGNC:32049]	27732075	27742916	-1	-0.379647	0.0177679	-0.454616	0.00712782	0.401428	0.509755	-0.0815567	0.933617
rs210358108	Bovine	84025	0.000531376	0.626925	0.0784289	0	100	23	27826941	C	A	514369	NFKBIL1	NFKB inhibitor like 1 [Source:VGNC Symbol;Acc:VGNC:32049]	27732075	27742916	-1	-0.379647	0.0177679	-0.454616	0.00712782	0.401428	0.509755	-0.0815567	0.933617
rs210473656	Bovine	-71499	0.000340335	0.618508	0.0784289	0	100	23	27660576	G	T	514369	NFKBIL1	NFKB inhibitor like 1 [Source:VGNC Symbol;Acc:VGNC:32049]	27732075	27742916	-1	-0.379647	0.0177679	-0.454616	0.00712782	0.401428	0.509755	-0.0815567	0.933617
rs210480649	Bovine	-99598	0.000572921	0.638935	0.0784289	0	100	23	27632477	C	T	514369	NFKBIL1	NFKB inhibitor like 1 [Source:VGNC Symbol;Acc:VGNC:32049]	27732075	27742916	-1	-0.379647	0.0177679	-0.454616	0.00712782	0.401428	0.509755	-0.0815567	0.933617
rs210612796	Bovine	-43730	0.000464264	0.624524	0.0784289	0	100	23	27688345	C	T	514369	NFKBIL1	NFKB inhibitor like 1 [Source:VGNC Symbol;Acc:VGNC:32049]	27732075	27742916	-1	-0.379647	0.0177679	-0.454616	0.00712782	0.401428	0.509755	-0.0815567	0.933617
rs210752990	Bovine	-98774	0.000303165	0.605897	0.0784289	0	100	23	27633301	C	T	514369	NFKBIL1	NFKB inhibitor like 1 [Source:VGNC Symbol;Acc:VGNC:32049]	27732075	27742916	-1	-0.379647	0.0177679	-0.454616	0.00712782	0.401428	0.509755	-0.0815567	0.933617
rs210757205	Bovine	-93514	0.000303165	0.605897	0.0784289	0	100	23	27638561	G	A	514369	NFKBIL1	NFKB inhibitor like 1 [Source:VGNC Symbol;Acc:VGNC:32049]	27732075	27742916	-1	-0.379647	0.0177679	-0.454616	0.00712782	0.401428	0.509755	-0.0815567	0.933617
rs211048182	Bovine	-71040	0.000172872	0.531986	0.0784289	0	100	23	27661035	T	C	514369	NFKBIL1	NFKB inhibitor like 1 [Source:VGNC Symbol;Acc:VGNC:32049]	27732075	27742916	-1	-0.379647	0.0177679	-0.454616	0.00712782	0.401428	0.509755	-0.0815567	0.933617
rs211469815	Bovine	10708	0.000572223	0.638751	0.0784289	0	100	23	27753624	C	T	514369	NFKBIL1	NFKB inhibitor like 1 [Source:VGNC Symbol;Acc:VGNC:32049]	27732075	27742916	-1	-0.379647	0.0177679	-0.454616	0.00712782	0.401428	0.509755	-0.0815567	0.933617
rs211520098	Bovine	-70632	0.000721831	0.664982	0.0784289	0	100	23	27661443	A	T	514369	NFKBIL1	NFKB inhibitor like 1 [Source:VGNC Symbol;Acc:VGNC:32049]	27732075	27742916	-1	-0.379647	0.0177679	-0.454616	0.00712782	0.401428	0.509755	-0.0815567	0.933617
rs211614840	Bovine	-96485	0.000303165	0.605897	0.0784289	0	100	23	27635590	C	T	514369	NFKBIL1	NFKB inhibitor like 1 [Source:VGNC Symbol;Acc:VGNC:32049]	27732075	27742916	-1	-0.379647	0.0177679	-0.454616	0.00712782	0.401428	0.509755	-0.0815567	0.933617
rs380375617	Bovine	-55768	0.000171291	0.531986	0.0784289	0	100	23	27676307	A	G	514369	NFKBIL1	NFKB inhibitor like 1 [Source:VGNC Symbol;Acc:VGNC:32049]	27732075	27742916	-1	-0.379647	0.0177679	-0.454616	0.00712782	0.401428	0.509755	-0.0815567	0.933617
rs380901299	Bovine	76026	0.000772066	0.672801	0.0784289	0	100	23	27818942	T	A	514369	NFKBIL1	NFKB inhibitor like 1 [Source:VGNC Symbol;Acc:VGNC:32049]	27732075	27742916	-1	-0.379647	0.0177679	-0.454616	0.00712782	0.401428	0.509755	-0.0815567	0.933617
rs380937510	Bovine	-69621	0.000303165	0.605897	0.0784289	0	100	23	27662454	T	C	514369	NFKBIL1	NFKB inhibitor like 1 [Source:VGNC Symbol;Acc:VGNC:32049]	27732075	27742916	-1	-0.379647	0.0177679	-0.454616	0.00712782	0.401428	0.509755	-0.0815567	0.933617
rs382993531	Bovine	85161	0.000531376	0.626925	0.0784289	0	100	23	27828077	C	T	514369	NFKBIL1	NFKB inhibitor like 1 [Source:VGNC Symbol;Acc:VGNC:32049]	27732075	27742916	-1	-0.379647	0.0177679	-0.454616	0.00712782	0.401428	0.509755	-0.0815567	0.933617
rs385507712	Bovine	91137	1.62151e-05	0.323308	0.0784289	0	100	23	27834053	G	A	514369	NFKBIL1	NFKB inhibitor like 1 [Source:VGNC Symbol;Acc:VGNC:32049]	27732075	27742916	-1	-0.379647	0.0177679	-0.454616	0.00712782	0.401428	0.509755	-0.0815567	0.933617
rs41587590	Bovine	69188	0.00087903	0.692501	0.0875492	0	100	23	27812104	C	T	514369	NFKBIL1	NFKB inhibitor like 1 [Source:VGNC Symbol;Acc:VGNC:32049]	27732075	27742916	-1	-0.379647	0.0177679	-0.454616	0.00712782	0.401428	0.509755	-0.0815567	0.933617
rs436927746	Bovine	31922	0.000948342	0.708756	0.0875492	0	100	23	27774838	T	A	514369	NFKBIL1	NFKB inhibitor like 1 [Source:VGNC Symbol;Acc:VGNC:32049]	27732075	27742916	-1	-0.379647	0.0177679	-0.454616	0.00712782	0.401428	0.509755	-0.0815567	0.933617
rs437218259	Bovine	-68783	0.000340335	0.618508	0.0784289	0	100	23	27663292	T	C	514369	NFKBIL1	NFKB inhibitor like 1 [Source:VGNC Symbol;Acc:VGNC:32049]	27732075	27742916	-1	-0.379647	0.0177679	-0.454616	0.00712782	0.401428	0.509755	-0.0815567	0.933617
rs439942641	Bovine	88564	0.000512704	0.624524	0.0784289	0	100	23	27831480	C	A	514369	NFKBIL1	NFKB inhibitor like 1 [Source:VGNC Symbol;Acc:VGNC:32049]	27732075	27742916	-1	-0.379647	0.0177679	-0.454616	0.00712782	0.401428	0.509755	-0.0815567	0.933617
rs440357655	Bovine	-68787	0.000303165	0.605897	0.0784289	0	100	23	27663288	T	G	514369	NFKBIL1	NFKB inhibitor like 1 [Source:VGNC Symbol;Acc:VGNC:32049]	27732075	27742916	-1	-0.379647	0.0177679	-0.454616	0.00712782	0.401428	0.509755	-0.0815567	0.933617
rs452287619	Bovine	-47527	0.000148611	0.492161	0.0784289	0	100	23	27684548	A	G	514369	NFKBIL1	NFKB inhibitor like 1 [Source:VGNC Symbol;Acc:VGNC:32049]	27732075	27742916	-1	-0.379647	0.0177679	-0.454616	0.00712782	0.401428	0.509755	-0.0815567	0.933617
rs457401873	Bovine	92438	0.000896827	0.698487	0.0875492	0	100	23	17864356	A	G	506727	NFKBIE	NFKB inhibitor epsilon [Source:VGNC Symbol;Acc:VGNC:32048]	17764635	17771918	-1	0.960734	0.000137991	0.826811	0.00267607	0.378386	0.0658174	1.30775	0.000286593
rs472248313	Bovine	-98872	0.000303165	0.605897	0.0784289	0	100	23	27633203	C	T	514369	NFKBIL1	NFKB inhibitor like 1 [Source:VGNC Symbol;Acc:VGNC:32049]	27732075	27742916	-1	-0.379647	0.0177679	-0.454616	0.00712782	0.401428	0.509755	-0.0815567	0.933617
rs481666379	Bovine	-85130	0.000303165	0.605897	0.0784289	0	100	23	27646945	G	A	514369	NFKBIL1	NFKB inhibitor like 1 [Source:VGNC Symbol;Acc:VGNC:32049]	27732075	27742916	-1	-0.379647	0.0177679	-0.454616	0.00712782	0.401428	0.509755	-0.0815567	0.933617
rs482714849	Bovine	89514	0.000182729	0.531986	0.0784289	0	100	23	27821589	T	G	514369	NFKBIL1	NFKB inhibitor like 1 [Source:VGNC Symbol;Acc:VGNC:32049]	27732075	27742916	-1	-0.379647	0.0177679	-0.454616	0.00712782	0.401428	0.509755	-0.0815567	0.933617
rs208726597	Bovine	-39111	0.000721831	0.664982	0.0849011	0	70	23	27692964	G	T	514369	NFKBIL1	NFKB inhibitor like 1 [Source:VGNC Symbol;Acc:VGNC:32049]	27732075	27742916	-1	-0.379647	0.0177679	-0.454616	0.00712782	0.401428	0.509755	-0.0815567	0.933617
rs209022461	Bovine	-69493	0.000340335	0.618508	0.0796276	0	70	23	27662582	T	C	514369	NFKBIL1	NFKB inhibitor like 1 [Source:VGNC Symbol;Acc:VGNC:32049]	27732075	27742916	-1	-0.379647	0.0177679	-0.454616	0.00712782	0.401428	0.509755	-0.0815567	0.933617
rs209612116	Bovine	-9982	0.000148611	0.492161	0.0796276	0	70	23	27722093	G	A	514369	NFKBIL1	NFKB inhibitor like 1 [Source:VGNC Symbol;Acc:VGNC:32049]	27732075	27742916	-1	-0.379647	0.0177679	-0.454616	0.00712782	0.401428	0.509755	-0.0815567	0.933617
rs383276923	Bovine	-47595	0.000721831	0.664982	0.0849011	0	70	23	27684480	G	T	514369	NFKBIL1	NFKB inhibitor like 1 [Source:VGNC Symbol;Acc:VGNC:32049]	27732075	27742916	-1	-0.379647	0.0177679	-0.454616	0.00712782	0.401428	0.509755	-0.0815567	0.933617
rs384847835	Bovine	-47449	0.000148611	0.492161	0.0796276	0	70	23	27684626	C	T	514369	NFKBIL1	NFKB inhibitor like 1 [Source:VGNC Symbol;Acc:VGNC:32049]	27732075	27742916	-1	-0.379647	0.0177679	-0.454616	0.00712782	0.401428	0.509755	-0.0815567	0.933617
rs444362424	Bovine	-50179	0.000148611	0.492161	0.0796276	0	70	23	27681896	C	T	514369	NFKBIL1	NFKB inhibitor like 1 [Source:VGNC Symbol;Acc:VGNC:32049]	27732075	27742916	-1	-0.379647	0.0177679	-0.454616	0.00712782	0.401428	0.509755	-0.0815567	0.933617
rs475334744	Bovine	68112	0.000503214	0.624524	0.0796276	0	70	23	27811028	G	A	514369	NFKBIL1	NFKB inhibitor like 1 [Source:VGNC Symbol;Acc:VGNC:32049]	27732075	27742916	-1	-0.379647	0.0177679	-0.454616	0.00712782	0.401428	0.509755	-0.0815567	0.933617
rs109311549	Bovine	73825	0.00108967	0.713047	0.0959764	0	80	23	27816741	A	T	514369	NFKBIL1	NFKB inhibitor like 1 [Source:VGNC Symbol;Acc:VGNC:32049]	27732075	27742916	-1	-0.379647	0.0177679	-0.454616	0.00712782	0.401428	0.509755	-0.0815567	0.933617
rs109574364	Bovine	75020	0.000974386	0.713047	0.087899	0	80	23	27817936	C	T	514369	NFKBIL1	NFKB inhibitor like 1 [Source:VGNC Symbol;Acc:VGNC:32049]	27732075	27742916	-1	-0.379647	0.0177679	-0.454616	0.00712782	0.401428	0.509755	-0.0815567	0.933617
rs207532049	Bovine	-64709	0.000355757	0.618508	0.0788445	0	80	23	27667366	A	G	514369	NFKBIL1	NFKB inhibitor like 1 [Source:VGNC Symbol;Acc:VGNC:32049]	27732075	27742916	-1	-0.379647	0.0177679	-0.454616	0.00712782	0.401428	0.509755	-0.0815567	0.933617
rs208998166	Bovine	-72555	0.000657799	0.660222	0.0796899	0	80	23	27659520	C	T	514369	NFKBIL1	NFKB inhibitor like 1 [Source:VGNC Symbol;Acc:VGNC:32049]	27732075	27742916	-1	-0.379647	0.0177679	-0.454616	0.00712782	0.401428	0.509755	-0.0815567	0.933617
rs209141742	Bovine	-76773	0.000721831	0.664982	0.0796899	0	80	23	27655302	C	T	514369	NFKBIL1	NFKB inhibitor like 1 [Source:VGNC Symbol;Acc:VGNC:32049]	27732075	27742916	-1	-0.379647	0.0177679	-0.454616	0.00712782	0.401428	0.509755	-0.0815567	0.933617
rs209277797	Bovine	17034	0.000123079	0.455617	0.0788445	0	80	23	27759950	G	C	514369	NFKBIL1	NFKB inhibitor like 1 [Source:VGNC Symbol;Acc:VGNC:32049]	27732075	27742916	-1	-0.379647	0.0177679	-0.454616	0.00712782	0.401428	0.509755	-0.0815567	0.933617
rs209733798	Bovine	-42421	0.000148611	0.492161	0.0788445	0	80	23	27689654	C	T	514369	NFKBIL1	NFKB inhibitor like 1 [Source:VGNC Symbol;Acc:VGNC:32049]	27732075	27742916	-1	-0.379647	0.0177679	-0.454616	0.00712782	0.401428	0.509755	-0.0815567	0.933617
rs209935304	Bovine	-45159	0.000721831	0.664982	0.0796899	0	80	23	27686916	G	T	514369	NFKBIL1	NFKB inhibitor like 1 [Source:VGNC Symbol;Acc:VGNC:32049]	27732075	27742916	-1	-0.379647	0.0177679	-0.454616	0.00712782	0.401428	0.509755	-0.0815567	0.933617
rs210047549	Bovine	-63546	0.000721831	0.664982	0.0796899	0	80	23	27668529	G	T	514369	NFKBIL1	NFKB inhibitor like 1 [Source:VGNC Symbol;Acc:VGNC:32049]	27732075	27742916	-1	-0.379647	0.0177679	-0.454616	0.00712782	0.401428	0.509755	-0.0815567	0.933617
rs210117645	Bovine	19186	0.000951596	0.709392	0.087899	0	80	23	27762102	A	G	514369	NFKBIL1	NFKB inhibitor like 1 [Source:VGNC Symbol;Acc:VGNC:32049]	27732075	27742916	-1	-0.379647	0.0177679	-0.454616	0.00712782	0.401428	0.509755	-0.0815567	0.933617
rs210262945	Bovine	21979	0.000568866	0.637237	0.0790232	0	80	23	17793897	G	A	506727	NFKBIE	NFKB inhibitor epsilon [Source:VGNC Symbol;Acc:VGNC:32048]	17764635	17771918	-1	0.960734	0.000137991	0.826811	0.00267607	0.378386	0.0658174	1.30775	0.000286593
rs210562487	Bovine	79426	0.000312622	0.610625	0.0788445	0	80	23	27822342	A	G	514369	NFKBIL1	NFKB inhibitor like 1 [Source:VGNC Symbol;Acc:VGNC:32049]	27732075	27742916	-1	-0.379647	0.0177679	-0.454616	0.00712782	0.401428	0.509755	-0.0815567	0.933617
rs210801836	Bovine	75455	0.000772066	0.672801	0.0796899	0	80	23	27818371	T	C	514369	NFKBIL1	NFKB inhibitor like 1 [Source:VGNC Symbol;Acc:VGNC:32049]	27732075	27742916	-1	-0.379647	0.0177679	-0.454616	0.00712782	0.401428	0.509755	-0.0815567	0.933617
rs211059969	Bovine	18831	0.000448612	0.624524	0.0788445	0	80	23	27761747	G	A	514369	NFKBIL1	NFKB inhibitor like 1 [Source:VGNC Symbol;Acc:VGNC:32049]	27732075	27742916	-1	-0.379647	0.0177679	-0.454616	0.00712782	0.401428	0.509755	-0.0815567	0.933617
rs211416587	Bovine	-72878	0.000303165	0.605897	0.0788445	0	80	23	27659197	C	G	514369	NFKBIL1	NFKB inhibitor like 1 [Source:VGNC Symbol;Acc:VGNC:32049]	27732075	27742916	-1	-0.379647	0.0177679	-0.454616	0.00712782	0.401428	0.509755	-0.0815567	0.933617
rs380665096	Bovine	12209	0.000260998	0.588946	0.0788445	0	80	23	27755125	G	A	514369	NFKBIL1	NFKB inhibitor like 1 [Source:VGNC Symbol;Acc:VGNC:32049]	27732075	27742916	-1	-0.379647	0.0177679	-0.454616	0.00712782	0.401428	0.509755	-0.0815567	0.933617
rs432332071	Bovine	-72029	0.000303165	0.605897	0.0788445	0	80	23	27660046	C	A	514369	NFKBIL1	NFKB inhibitor like 1 [Source:VGNC Symbol;Acc:VGNC:32049]	27732075	27742916	-1	-0.379647	0.0177679	-0.454616	0.00712782	0.401428	0.509755	-0.0815567	0.933617
rs449791757	Bovine	53976	0.000367802	0.618508	0.0788445	0	80	23	27796892	T	C	514369	NFKBIL1	NFKB inhibitor like 1 [Source:VGNC Symbol;Acc:VGNC:32049]	27732075	27742916	-1	-0.379647	0.0177679	-0.454616	0.00712782	0.401428	0.509755	-0.0815567	0.933617
rs458137248	Bovine	14426	0.00101178	0.713047	0.0898237	0	80	23	27757342	G	A	514369	NFKBIL1	NFKB inhibitor like 1 [Source:VGNC Symbol;Acc:VGNC:32049]	27732075	27742916	-1	-0.379647	0.0177679	-0.454616	0.00712782	0.401428	0.509755	-0.0815567	0.933617
rs475642514	Bovine	77276	0.000360417	0.618508	0.0788445	0	80	23	27820192	G	C	514369	NFKBIL1	NFKB inhibitor like 1 [Source:VGNC Symbol;Acc:VGNC:32049]	27732075	27742916	-1	-0.379647	0.0177679	-0.454616	0.00712782	0.401428	0.509755	-0.0815567	0.933617
rs110056614	Bovine	71806	0.000305336	0.608038	0.0803002	0	90	23	27814722	G	A	514369	NFKBIL1	NFKB inhibitor like 1 [Source:VGNC Symbol;Acc:VGNC:32049]	27732075	27742916	-1	-0.379647	0.0177679	-0.454616	0.00712782	0.401428	0.509755	-0.0815567	0.933617
rs133533665	Bovine	74400	0.000974386	0.713047	0.0890786	0	90	23	27817316	A	T	514369	NFKBIL1	NFKB inhibitor like 1 [Source:VGNC Symbol;Acc:VGNC:32049]	27732075	27742916	-1	-0.379647	0.0177679	-0.454616	0.00712782	0.401428	0.509755	-0.0815567	0.933617
rs133714046	Bovine	76082	0.000264187	0.590944	0.0803002	0	90	23	27818998	C	T	514369	NFKBIL1	NFKB inhibitor like 1 [Source:VGNC Symbol;Acc:VGNC:32049]	27732075	27742916	-1	-0.379647	0.0177679	-0.454616	0.00712782	0.401428	0.509755	-0.0815567	0.933617
rs133938602	Bovine	74267	0.000772066	0.672801	0.0803002	0	90	23	27817183	T	C	514369	NFKBIL1	NFKB inhibitor like 1 [Source:VGNC Symbol;Acc:VGNC:32049]	27732075	27742916	-1	-0.379647	0.0177679	-0.454616	0.00712782	0.401428	0.509755	-0.0815567	0.933617
rs134390973	Bovine	74858	0.000974386	0.713047	0.0890786	0	90	23	27817774	G	A	514369	NFKBIL1	NFKB inhibitor like 1 [Source:VGNC Symbol;Acc:VGNC:32049]	27732075	27742916	-1	-0.379647	0.0177679	-0.454616	0.00712782	0.401428	0.509755	-0.0815567	0.933617
rs135178924	Bovine	75162	0.000772066	0.672801	0.0803002	0	90	23	27818078	G	T	514369	NFKBIL1	NFKB inhibitor like 1 [Source:VGNC Symbol;Acc:VGNC:32049]	27732075	27742916	-1	-0.379647	0.0177679	-0.454616	0.00712782	0.401428	0.509755	-0.0815567	0.933617
rs135321415	Bovine	74418	0.000974386	0.713047	0.0890786	0	90	23	27817334	T	C	514369	NFKBIL1	NFKB inhibitor like 1 [Source:VGNC Symbol;Acc:VGNC:32049]	27732075	27742916	-1	-0.379647	0.0177679	-0.454616	0.00712782	0.401428	0.509755	-0.0815567	0.933617
rs136087371	Bovine	75301	0.000264187	0.590944	0.0803002	0	90	23	27818217	A	T	514369	NFKBIL1	NFKB inhibitor like 1 [Source:VGNC Symbol;Acc:VGNC:32049]	27732075	27742916	-1	-0.379647	0.0177679	-0.454616	0.00712782	0.401428	0.509755	-0.0815567	0.933617
rs137836423	Bovine	74172	0.000974386	0.713047	0.0890786	0	90	23	27817088	A	G	514369	NFKBIL1	NFKB inhibitor like 1 [Source:VGNC Symbol;Acc:VGNC:32049]	27732075	27742916	-1	-0.379647	0.0177679	-0.454616	0.00712782	0.401428	0.509755	-0.0815567	0.933617
rs17871874	Bovine	-64344	0.000721831	0.664982	0.0803002	0	90	23	27667731	G	A	514369	NFKBIL1	NFKB inhibitor like 1 [Source:VGNC Symbol;Acc:VGNC:32049]	27732075	27742916	-1	-0.379647	0.0177679	-0.454616	0.00712782	0.401428	0.509755	-0.0815567	0.933617
rs208364276	Bovine	-42485	0.000721831	0.664982	0.0803002	0	90	23	27689590	G	C	514369	NFKBIL1	NFKB inhibitor like 1 [Source:VGNC Symbol;Acc:VGNC:32049]	27732075	27742916	-1	-0.379647	0.0177679	-0.454616	0.00712782	0.401428	0.509755	-0.0815567	0.933617
rs208541855	Bovine	80874	0.00061333	0.653175	0.0803002	0	90	23	27823790	C	T	514369	NFKBIL1	NFKB inhibitor like 1 [Source:VGNC Symbol;Acc:VGNC:32049]	27732075	27742916	-1	-0.379647	0.0177679	-0.454616	0.00712782	0.401428	0.509755	-0.0815567	0.933617
rs208550536	Bovine	75682	0.000772066	0.672801	0.0803002	0	90	23	27818598	C	A	514369	NFKBIL1	NFKB inhibitor like 1 [Source:VGNC Symbol;Acc:VGNC:32049]	27732075	27742916	-1	-0.379647	0.0177679	-0.454616	0.00712782	0.401428	0.509755	-0.0815567	0.933617
rs209204948	Bovine	6211	0.000483617	0.624524	0.0803002	0	90	23	27749127	C	A	514369	NFKBIL1	NFKB inhibitor like 1 [Source:VGNC Symbol;Acc:VGNC:32049]	27732075	27742916	-1	-0.379647	0.0177679	-0.454616	0.00712782	0.401428	0.509755	-0.0815567	0.933617
rs209293266	Bovine	-88060	0.000303165	0.605897	0.0803002	0	90	23	27644015	C	G	514369	NFKBIL1	NFKB inhibitor like 1 [Source:VGNC Symbol;Acc:VGNC:32049]	27732075	27742916	-1	-0.379647	0.0177679	-0.454616	0.00712782	0.401428	0.509755	-0.0815567	0.933617
rs209775642	Bovine	60219	0.000367802	0.618508	0.0803002	0	90	23	27803135	A	G	514369	NFKBIL1	NFKB inhibitor like 1 [Source:VGNC Symbol;Acc:VGNC:32049]	27732075	27742916	-1	-0.379647	0.0177679	-0.454616	0.00712782	0.401428	0.509755	-0.0815567	0.933617
rs209851732	Bovine	-46662	0.000721831	0.664982	0.0803002	0	90	23	27685413	A	G	514369	NFKBIL1	NFKB inhibitor like 1 [Source:VGNC Symbol;Acc:VGNC:32049]	27732075	27742916	-1	-0.379647	0.0177679	-0.454616	0.00712782	0.401428	0.509755	-0.0815567	0.933617
rs210253854	Bovine	35766	0.000948342	0.708756	0.0890786	0	90	23	27778682	G	T	514369	NFKBIL1	NFKB inhibitor like 1 [Source:VGNC Symbol;Acc:VGNC:32049]	27732075	27742916	-1	-0.379647	0.0177679	-0.454616	0.00712782	0.401428	0.509755	-0.0815567	0.933617
rs210498791	Bovine	-74390	0.000721831	0.664982	0.0803002	0	90	23	27657685	C	T	514369	NFKBIL1	NFKB inhibitor like 1 [Source:VGNC Symbol;Acc:VGNC:32049]	27732075	27742916	-1	-0.379647	0.0177679	-0.454616	0.00712782	0.401428	0.509755	-0.0815567	0.933617
rs210637246	Bovine	-85703	0.000921625	0.704167	0.0890786	0	90	23	27646372	C	T	514369	NFKBIL1	NFKB inhibitor like 1 [Source:VGNC Symbol;Acc:VGNC:32049]	27732075	27742916	-1	-0.379647	0.0177679	-0.454616	0.00712782	0.401428	0.509755	-0.0815567	0.933617
rs211157473	Bovine	-41242	0.000721831	0.664982	0.0803002	0	90	23	27690833	C	T	514369	NFKBIL1	NFKB inhibitor like 1 [Source:VGNC Symbol;Acc:VGNC:32049]	27732075	27742916	-1	-0.379647	0.0177679	-0.454616	0.00712782	0.401428	0.509755	-0.0815567	0.933617
rs211360950	Bovine	74162	0.000772066	0.672801	0.0803002	0	90	23	27817078	C	T	514369	NFKBIL1	NFKB inhibitor like 1 [Source:VGNC Symbol;Acc:VGNC:32049]	27732075	27742916	-1	-0.379647	0.0177679	-0.454616	0.00712782	0.401428	0.509755	-0.0815567	0.933617
rs384745658	Bovine	-89715	0.000562208	0.636024	0.0803002	0	90	23	27642360	C	T	514369	NFKBIL1	NFKB inhibitor like 1 [Source:VGNC Symbol;Acc:VGNC:32049]	27732075	27742916	-1	-0.379647	0.0177679	-0.454616	0.00712782	0.401428	0.509755	-0.0815567	0.933617
rs385619029	Bovine	-47805	0.000357759	0.618508	0.0803002	0	90	23	27684270	A	G	514369	NFKBIL1	NFKB inhibitor like 1 [Source:VGNC Symbol;Acc:VGNC:32049]	27732075	27742916	-1	-0.379647	0.0177679	-0.454616	0.00712782	0.401428	0.509755	-0.0815567	0.933617
rs385647557	Bovine	75895	0.000772066	0.672801	0.0803002	0	90	23	27818811	C	G	514369	NFKBIL1	NFKB inhibitor like 1 [Source:VGNC Symbol;Acc:VGNC:32049]	27732075	27742916	-1	-0.379647	0.0177679	-0.454616	0.00712782	0.401428	0.509755	-0.0815567	0.933617
rs386112703	Bovine	-49864	0.000721831	0.664982	0.0803002	0	90	23	27682211	T	G	514369	NFKBIL1	NFKB inhibitor like 1 [Source:VGNC Symbol;Acc:VGNC:32049]	27732075	27742916	-1	-0.379647	0.0177679	-0.454616	0.00712782	0.401428	0.509755	-0.0815567	0.933617
rs443772617	Bovine	39073	0.000948342	0.708756	0.0890786	0	90	23	27781989	T	G	514369	NFKBIL1	NFKB inhibitor like 1 [Source:VGNC Symbol;Acc:VGNC:32049]	27732075	27742916	-1	-0.379647	0.0177679	-0.454616	0.00712782	0.401428	0.509755	-0.0815567	0.933617
rs447331794	Bovine	61235	0.000367802	0.618508	0.0803002	0	90	23	27804151	C	T	514369	NFKBIL1	NFKB inhibitor like 1 [Source:VGNC Symbol;Acc:VGNC:32049]	27732075	27742916	-1	-0.379647	0.0177679	-0.454616	0.00712782	0.401428	0.509755	-0.0815567	0.933617
rs459490950	Bovine	68360	0.000503214	0.624524	0.0803002	0	90	23	27811276	C	T	514369	NFKBIL1	NFKB inhibitor like 1 [Source:VGNC Symbol;Acc:VGNC:32049]	27732075	27742916	-1	-0.379647	0.0177679	-0.454616	0.00712782	0.401428	0.509755	-0.0815567	0.933617
rs462719914	Bovine	-5515	0.000148611	0.492161	0.0803002	0	90	23	27726560	C	T	514369	NFKBIL1	NFKB inhibitor like 1 [Source:VGNC Symbol;Acc:VGNC:32049]	27732075	27742916	-1	-0.379647	0.0177679	-0.454616	0.00712782	0.401428	0.509755	-0.0815567	0.933617
rs463324516	Bovine	55484	0.000367802	0.618508	0.0803002	0	90	23	27798400	A	G	514369	NFKBIL1	NFKB inhibitor like 1 [Source:VGNC Symbol;Acc:VGNC:32049]	27732075	27742916	-1	-0.379647	0.0177679	-0.454616	0.00712782	0.401428	0.509755	-0.0815567	0.933617
rs468782838	Bovine	20055	0.00101178	0.713047	0.091176	0	90	23	27762971	A	G	514369	NFKBIL1	NFKB inhibitor like 1 [Source:VGNC Symbol;Acc:VGNC:32049]	27732075	27742916	-1	-0.379647	0.0177679	-0.454616	0.00712782	0.401428	0.509755	-0.0815567	0.933617
